# A Computational Framework to Study the Primary Lifecycle Metabolism of *Arabidopsis thaliana*

**DOI:** 10.1101/761189

**Authors:** Wheaton L. Schroeder, Rajib Saha

## Abstract

Stoichiometric Models of metabolism have proven valuable tools for increased understanding of metabolism and accuracy of synthetic biology interventions to achieve desirable phenotypes. Such models have been used in conjunction with optimization-based and have provided “snapshot” views of organism metabolism at specific stages of growth, generally at exponential growth. This approach has limitations in that metabolic history of the modeled system cannot be studied. The inability to study the complete metabolic history has limited stoichiometric metabolic modeling only to the static investigations of an inherently dynamic process. In this work, we have sought to address this limitation by introducing an optimization-based computational framework and applying to a stoichiometric model of the model plant *Arabidopsis thaliana* of four linked sub-models of leaf, root, seed, and stem tissues which models the core carbon metabolism through the lifecycle of arabidopsis (named as p-ath780). Uniquely, this framework and model considers diurnal metabolism, changes in tissue mass, carbohydrate storage, and loss of plant mass to senescence and seed dispersal. p-ath780 provide “snapshots” of core-carbon metabolism at one hour intervals of growth, in order to show the evolution of metabolism and whole-plant growth across the lifecycle of a single representative plant. Further, it can simulate important growth stages including seed germination, leaf development, flower production, and silique ripening. The computational framework has shown broad agreement with published experimental data in tissue mass yield, maintenance cost, senescence cost, and whole-plant growth checkpoints. Having focused on core-carbon metabolism, it serves as a scaffold for lifecycle models of other plant systems, to further increase the sophistication of *in silico* metabolic modeling, and to increase the range of hypotheses which can be investigated *in silico*. As an example, we have investigated the effect of alternate growth objectives on this plant over the lifecycle.

**Author Summary:** In an attempt to study the evolution of metabolism across the lifecycle of plants, in this work we have created an optimization-based framework for the *in silico* modeling of plant metabolism across the lifecycle of a model plant. We then applied this framework to four core-carbon tissue-level (namely, leaf, root, seed, and stem) stoichiometric models of the model plant species *Arabidopsis thaliana*, and further informed this framework with a wide array of published *in vivo* data to increase model and framework accuracy. Unique to the p-ath780 model, comparted to other models of plant metabolism, is the simultaneous considerations of diurnal metabolism, carbohydrate storage, changes in tissue mass (including losses), and changes in metabolism with respect to plant growth stage. This provides a more complete picture of plant metabolism and allows for a wider array of future studies of plant metabolism, particularly since we have only modeled the core carbon metabolism of *A. thaliana*, allowing this work to serve as a framework for studies of other plant systems.
