## Supplemental File 1 for "A Computational Framework to Study the Primary Lifecycle Metabolism of *Arabidopsis thaliana*"

sebiomass_ws	0.03816415 C08316[se_c] + 0.260687326 C16526[se_c] + 0.02008496 C08281[se_c] + 0.266159154 C06427[se_c] + 0.379430078 C01595[se_c] + 0.174906699 C00712[se_c] + 0.062832847 C01530[se_c] + 0.123010293 C00249[se_c] + 0.111465621 C00041[se_c] + 0.086888866 C00062[se_c] + 0.058241187 C00152[se_c] + 0.071242612 C00049[se_c] + 0.040907693 C00097[se_c] + 0.207253402 C00025[se_c] + 0.144220565 C00064[se_c…
sebio_loss_ws	0.03816415 C08316[se_c] + 0.260687326 C16526[se_c] + 0.02008496 C08281[se_c] + 0.266159154 C06427[se_c] + 0.379430078 C01595[se_c] + 0.174906699 C00712[se_c] + 0.062832847 C01530[se_c] + 0.123010293 C00249[se_c] + 0.111465621 C00041[se_c] + 0.086888866 C00062[se_c] + 0.058241187 C00152[se_c] + 0.071242612 C00049[se_c] + 0.040907693 C00097[se_c] + 0.207253402 C00025[se_c] + 0.144220565 C00064[se_c…
sebiomass_main	0.03816415 C08316[se_c] + 0.260687326 C16526[se_c] + 0.02008496 C08281[se_c] + 0.266159154 C06427[se_c] + 0.379430078 C01595[se_c] + 0.174906699 C00712[se_c] + 0.062832847 C01530[se_c] + 0.123010293 C00249[se_c] + 0.111465621 C00041[se_c] + 0.086888866 C00062[se_c] + 0.058241187 C00152[se_c] + 0.071242612 C00049[se_c] + 0.040907693 C00097[se_c] + 0.207253402 C00025[se_c] + 0.144220565 C00064[se_c…
sebiomass_scen	0.03816415 C08316[se_c] + 0.260687326 C16526[se_c] + 0.02008496 C08281[se_c] + 0.266159154 C06427[se_c] + 0.379430078 C01595[se_c] + 0.174906699 C00712[se_c] + 0.062832847 C01530[se_c] + 0.123010293 C00249[se_c] + 0.111465621 C00041[se_c] + 0.086888866 C00062[se_c] + 0.058241187 C00152[se_c] + 0.071242612 C00049[se_c] + 0.040907693 C00097[se_c] + 0.207253402 C00025[se_c] + 0.144220565 C00064[se_c…
seATPM	1 C00001[se_c] + 1 C00002[se_c] -> 1 C00080[se_c] + 1 C00008[se_c] + 1 C00009[se_c]
sebiomasssi	1 SeedBiomass <->
seRlabel1reg	1 BeginSulfurMetabolism[se_c] ->
seR00529[se_c]	1 C00002[se_c] + 1 C00059[se_c] <-> 1 C00013[se_c] + 1 C00224[se_c]
seR08553[se_c]	1 C00224[se_c] + 1 C01352[se_c] <-> 1 C00020[se_c] + 1 C00094[se_c] + 1 C00016[se_c]
seR00858[se_c]	1 C00094[se_c] + 3 C00005[se_c] + 3 C00080[se_c] <-> 1 C00283[se_c] + 3 C00006[se_c] + 3 C00001[se_c]
seR00586[se_c]	1 C00065[se_c] + 1 C00024[se_c] -> 1 C00979[se_c] + 1 C00010[se_c]
seR00897[se_c]	1 C00979[se_c] + 1 C00283[se_c] -> 1 C00097[se_c] + 1 C00033[se_c]
seRlabel2reg	1 BeginPantothenateandCoAbiosynthesis[se_c] ->
seR00006[se_c]	2 C00022[se_c] -> 1 C00900[se_c] + 1 C00011[se_c]
seR03051[se_c]	1 C00900[se_c] + 1 C00005[se_c] + 1 C00080[se_c] -> 1 C04039[se_c] + 1 C00006[se_c]
seR01209[se_c]	1 C04039[se_c] -> 1 C00141[se_c] + 1 C00001[se_c]
seRlabel3reg	1 BeginStarchandSucroseMetabolism[se_c] ->
seR00760[se_c]	1 C00002[se_c] + 1 C00095[se_c] -> 1 C00008[se_c] + 1 C00085[se_c]
seR00771[se_c]	1 C00085[se_c] <-> 1 C00092[se_c]
seR08639[se_c]	1 C00092[se_c] <-> 1 C00103[se_c]
seR00289[se_c]	1 C00075[se_c] + 1 C00103[se_c] -> 1 C00013[se_c] + 1 C00029[se_c]
seR00948[se_c]	1 C00002[se_c] + 1 C00103[se_c] -> 1 C00013[se_c] + 1 C00498[se_c]
seR00803[se_c]	1 C00089[se_c] + 1 C00009[se_c] <-> 1 C00095[se_c] + 1 C00103[se_c]
seR02889[se_e]	1 C00029[se_e] -> 1 C00015[se_e] + 1 C00760[se_e]
seR00155[se_e]	1 C00015[se_e] + 1 C00001[se_e] -> 1 C00105[se_e] + 1 C00009[se_e]
seR02737[se_c]	1 C00029[se_c] + 1 C00668[se_c] -> 1 C00015[se_c] + 1 C00689[se_c]
seR02778[se_c]	1 C00689[se_c] + 1 C00001[se_c] -> 1 C01083[se_c] + 1 C00009[se_c]
seR00010[se_c]	1 C01083[se_c] + 1 C00001[se_c] -> 2 C00031[se_c]
seR00299[se_c]	1 C00002[se_c] + 1 C00031[se_c] -> 1 C00008[se_c] + 1 C00092[se_c]
seR00801[se_e]	1 C00089[se_e] + 1 C00001[se_e] -> 1 C00095[se_e] + 1 C00031[se_e]
seRlabel4reg	1 BeginPyrimidineMetabolism[se_c] ->
seR00158[se_c]	1 C00002[se_c] + 1 C00105[se_c] <-> 1 C00008[se_c] + 1 C00015[se_c]
seR00156[se_c]	1 C00002[se_c] + 1 C00015[se_c] -> 1 C00008[se_c] + 1 C00075[se_c]
seRlabel5reg	1 BeginGlycolysisGluconeogenesis[se_c] ->
seR00959[se_c]	1 C00103[se_c] <-> 1 C00668[se_c]
seR02740[se_c]	1 C00668[se_c] <-> 1 C05345[se_c]
seR04779[se_c]	1 C00002[se_c] + 1 C05345[se_c] -> 1 C00008[se_c] + 1 C05378[se_c]
seR03321[se_c]	1 C05345[se_c] <-> 1 C01172[se_c]
seR01070[se_c]	1 C05378[se_c] <-> 1 C00111[se_c] + 1 C00118[se_c]
seR01015[se_c]	1 C00111[se_c] <-> 1 C00118[se_c]
seR01518[se_c]	1 C00197[se_c] <-> 1 C00631[se_c]
seR00658[se_c]	1 C00631[se_c] <-> 1 C00001[se_c] + 1 C00074[se_c]
seR00341[se_c]	1 C00002[se_c] + 1 C00036[se_c] <- 1 C00008[se_c] + 1 C00074[se_c] + 1 C00011[se_c]
seR00200[se_c]	1 C00008[se_c] + 1 C00074[se_c] -> 1 C00002[se_c] + 1 C00022[se_c]
seR00014[se_c]	1 C00022[se_c] + 1 C00068[se_c] -> 1 C05125[se_c] + 1 C00011[se_c]
seR00755[se_c]	1 C05125[se_c] -> 1 C00084[se_c] + 1 C00068[se_c]
seR03270[se_c]	1 C05125[se_c] + 1 C15972[se_c] -> 1 C16255[se_c] + 1 C00068[se_c]
seR07618[se_c]	1 C15973[se_c] + 1 C00003[se_c] <-> 1 C15972[se_c] + 1 C00004[se_c] + 1 C00080[se_c]
seR02569[se_c]	1 C00010[se_c] + 1 C16255[se_c] <-> 1 C00024[se_c] + 1 C15973[se_c]
seR00710[se_c]	1 C00084[se_c] + 1 C00003[se_c] + 1 C00001[se_c] <-> 1 C00033[se_c] + 1 C00004[se_c] + 1 C00080[se_c]
seR01196[se_c]	2 C00139[se_c] + 1 C00022[se_c] + 1 C00010[se_c] -> 2 C00138[se_c] + 1 C00024[se_c] + 1 C00011[se_c] + 2 C00080[se_c]
seR01061[se_c]	1 C00118[se_c] + 1 C00009[se_c] + 1 C00003[se_c] <-> 1 C00236[se_c] + 1 C00004[se_c] + 1 C00080[se_c]
seR01512[se_c]	1 C00008[se_c] + 1 C00236[se_c] <-> 1 C00002[se_c] + 1 C00197[se_c]
seRlabel6reg	1 BeginPentosePhosphatePathway[se_c] -> 1 includeseR01070[se_c] + 1 includeseR02740[se_c] + 1 includeseR04779[se_c]
seR01056[se_c]	1 C00199[se_c] <-> 1 C00117[se_c]
seR01529[se_c]	1 C00199[se_c] <-> 1 C00231[se_c]
seR01528[se_c]	1 C00345[se_c] + 1 C00006[se_c] -> 1 C00199[se_c] + 1 C00011[se_c] + 1 C00005[se_c] + 1 C00080[se_c]
seR02035[se_c]	1 C01236[se_c] + 1 C00001[se_c] -> 1 C00345[se_c]
seR02036[se_c]	1 C00345[se_c] -> 1 C04442[se_c] + 1 C00001[se_c]
seR02736[se_c]	1 C01172[se_c] + 1 C00006[se_c] -> 1 C01236[se_c] + 1 C00005[se_c] + 1 C00080[se_c]
seR05605[se_c]	1 C04442[se_c] <-> 1 C00118[se_c] + 1 C00022[se_c]
seR01641[se_c]	1 C00117[se_c] + 1 C00231[se_c] <-> 1 C05382[se_c] + 1 C00118[se_c]
seR01827[se_c]	1 C05382[se_c] + 1 C00118[se_c] <-> 1 C00279[se_c] + 1 C05345[se_c]
seR01830[se_c]	1 C05345[se_c] + 1 C00118[se_c] <-> 1 C00279[se_c] + 1 C00231[se_c]
seRlabel7reg	1 BeginPyruvateMetabolism[se_c] -> 1 includeseR00014[se_c] + 1 includeseR00200[se_c] + 1 includeseR00229[se_c] + 1 includeseR00341[se_c] + 1 includeseR00710[se_c] + 1 includeseR02569[se_c] + 1 includeseR03270[se_c] + 1 includeseR07618[se_c] + 1 includeseR01196[se_c]
seR00228[se_c]	1 C00024[se_c] + 1 C00004[se_c] + 1 C00080[se_c] <-> 1 C00084[se_c] + 1 C00010[se_c] + 1 C00003[se_c]
seR00342[se_c]	1 C00149[se_c] + 1 C00003[se_c] <-> 1 C00036[se_c] + 1 C00004[se_c] + 1 C00080[se_c]
seR00214[se_c]	1 C00149[se_c] + 1 C00003[se_c] -> 1 C00022[se_c] + 1 C00011[se_c] + 1 C00004[se_c] + 1 C00080[se_c]
seRlabel8reg	1 BeginMiscellaneous[se_c] ->
seR08539[se_c]	1 C00005[se_c] + 2 C00996[se_c] <-> 2 C00999[se_c] + 1 C00006[se_c]
seR00134[se_c]	1 C00058[se_c] + 1 C00006[se_c] -> 1 C00011[se_c] + 1 C00005[se_c] + 1 C00080[se_c]
seR00004[se_c]	1 C00013[se_c] + 1 C00001[se_c] <-> 2 C00009[se_c]
seR01169[se_c]	2 C00139[se_c] + 1 C00022[se_c] + 1 C00010[se_c] -> 2 C00138[se_c] + 1 C00024[se_c] + 1 C00011[se_c] + 2 C00080[se_c]
seR00256[se_c]	1 C00064[se_c] + 1 C00001[se_c] -> 1 C00025[se_c] + 1 C00014[se_c]
seR00466[se_c]	1 C00048[se_c] + 1 C00007[se_c] + 1 C00001[se_c] <-> 1 C00209[se_c] + 1 C00027[se_c]
seR00522[se_c]	1 C00209[se_c] -> 1 C00058[se_c] + 1 C00011[se_c]
seR03146[se_c]	1 C00058[se_c] + 2 C00003[se_c] <-> 1 C00011[se_c] + 2 C00004[se_c] + 1 C00080[se_c]
seR00009[se_c]	2 C00027[se_c] <-> 1 C00007[se_c] + 2 C00001[se_c]
seR00604[se_c]	1 C00067[se_c] + 1 C00003[se_c] + 1 C00001[se_c] -> 1 C00058[se_c] + 1 C00004[se_c] + 1 C00080[se_c]
seRlabel9reg	1 BeginTCACycle[se_im] ->
seR00344[se_im]	1 C00002[se_im] + 1 C00022[se_im] + 1 C00288[se_im] + 1 C00080[se_im] -> 1 C00008[se_im] + 1 C00009[se_im] + 1 C00036[se_im]
seR10092[se_im]	1 C00011[se_im] + 1 C00001[se_im] <-> 1 C00288[se_im] + 1 C00080[se_im]
seR00014[se_im]	1 C00022[se_im] + 1 C00068[se_im] -> 1 C05125[se_im] + 1 C00011[se_im]
seR03270[se_im]	1 C05125[se_im] + 1 C15972[se_im] -> 1 C16255[se_im] + 1 C00068[se_im]
seR02569[se_im]	1 C00010[se_im] + 1 C16255[se_im] -> 1 C00024[se_im] + 1 C15973[se_im]
seR00351[se_im]	1 C00024[se_im] + 1 C00001[se_im] + 1 C00036[se_im] -> 1 C00158[se_im] + 1 C00010[se_im]
seR00352[se_im]	1 C00008[se_im] + 1 C00009[se_im] + 1 C00024[se_im] + 1 C00036[se_im] -> 1 C00002[se_im] + 1 C00158[se_im] + 1 C00010[se_im]
seR01325[se_im]	1 C00158[se_im] -> 1 C00417[se_im] + 1 C00001[se_im]
seR01900[se_im]	1 C00417[se_im] + 1 C00001[se_im] -> 1 C00311[se_im]
seR01899[se_im]	1 C00311[se_im] + 1 C00006[se_im] -> 1 C05379[se_im] + 1 C00005[se_im] + 1 C00080[se_im]
seR00268[se_im]	1 C05379[se_im] -> 1 C00026[se_im] + 1 C00011[se_im]
seR00709[se_im]	1 C00311[se_im] + 1 C00003[se_im] -> 1 C00026[se_im] + 1 C00011[se_im] + 1 C00004[se_im] + 1 C00080[se_im]
seR02570[se_im]	1 C00010[se_im] + 1 C16254[se_im] <-> 1 C00091[se_im] + 1 C15973[se_im]
seR00432[se_im]	1 C00035[se_im] + 1 C00009[se_im] + 1 C00091[se_im] -> 1 C00044[se_im] + 1 C00042[se_im] + 1 C00010[se_im]
seR00330[se_im]	1 C00008[se_im] + 1 C00044[se_im] <-> 1 C00002[se_im] + 1 C00035[se_im]
seR00405[se_im]	1 C00008[se_im] + 1 C00009[se_im] + 1 C00091[se_im] -> 1 C00002[se_im] + 1 C00042[se_im] + 1 C00010[se_im]
seR10343[se_im]	1 C00091[se_im] + 1 C00033[se_im] -> 1 C00024[se_im] + 1 C00042[se_im]
seR01082[se_im]	1 C00122[se_im] + 1 C00001[se_im] -> 1 C00149[se_im]
seR01197[se_im]	2 C00139[se_im] + 1 C00026[se_im] + 1 C00010[se_im] <-> 2 C00138[se_im] + 1 C00091[se_im] + 1 C00011[se_im] + 2 C00080[se_im]
seR03316[se_im]	1 C05381[se_im] + 1 C15972[se_im] -> 1 C16254[se_im] + 1 C00068[se_im]
seR00621[se_im]	1 C00026[se_im] + 1 C00068[se_im] -> 1 C05381[se_im] + 1 C00011[se_im]
seR07618[se_im]	1 C15973[se_im] + 1 C00003[se_im] -> 1 C15972[se_im] + 1 C00004[se_im] + 1 C00080[se_im]
seR01195[se_im]	2 C00138[se_im] + 1 C00006[se_im] + 1 C00080[se_im] <-> 2 C00139[se_im] + 1 C00005[se_im]
seR00342[se_im]	1 C00149[se_im] + 1 C00003[se_im] <-> 1 C00036[se_im] + 1 C00004[se_im] + 1 C00080[se_im]
seR00361[se_im]	1 C00149[se_im] + 1 C00016[se_im] -> 1 C00036[se_im] + 1 C01352[se_im]
seRlabel10reg	1 BeginOxidativePhosphorylation[se_im] ->
seR200[se_im]	1 C00004[se_im] -> 1 C00003[se_im] + 1 C00080[se_im] + 2 C05359[se_im]
seR201[se_im]	1 C00016[se_im] + 2 C05359[se_im] + 2 C00080[se_im] -> 1 C01352[se_im]
seR202[se_im]	2 C00080[se_im] + 1 C01352[se_im] -> 4 C00080[se_om] + 1 C00016[se_im] + 2 C05359[se_im]
seR203[se_im]	0.5 C00007[se_im] + 4 C00080[se_im] + 2 C05359[se_im] -> 1 C00001[se_im] + 2 C00080[se_om]
seR204[se_im]	1 C00009[se_im] + 1 C00008[se_im] + 3 C00080[se_om] -> 3 C00080[se_im] + 1 C00002[se_im] + 1 C00001[se_im]
seR02164[se_im]	1 C00016[se_im] + 1 C00042[se_im] -> 1 C01352[se_im] + 1 C00122[se_im]
seR205[se_im]	1 C00004[se_im] + 10 C00080[se_im] + 0.5 C00007[se_im] -> 1 C00003[se_im] + 10 C00080[se_om] + 1 C00001[se_im]
seRlabel11reg	1 BeginPentosePhosphatePathway[se_p] ->
seR01049[se_p]	1 C00002[se_p] + 1 C00117[se_p] -> 1 C00020[se_p] + 1 C00119[se_p]
seR01056[se_p]	1 C00199[se_p] <-> 1 C00117[se_p]
seR01529[se_p]	1 C00199[se_p] <-> 1 C00231[se_p]
seR01528[se_p]	1 C00345[se_p] + 1 C00006[se_p] -> 1 C00199[se_p] + 1 C00011[se_p] + 1 C00005[se_p] + 1 C00080[se_p]
seR02035[se_p]	1 C01236[se_p] + 1 C00001[se_p] -> 1 C00345[se_p]
seR02036[se_p]	1 C00345[se_p] -> 1 C04442[se_p] + 1 C00001[se_p]
seR02736[se_p]	1 C01172[se_p] + 1 C00006[se_p] -> 1 C01236[se_p] + 1 C00005[se_p] + 1 C00080[se_p]
seR05605[se_p]	1 C04442[se_p] <-> 1 C00118[se_p] + 1 C00022[se_p]
seR01070[se_p]	1 C05378[se_p] <-> 1 C00111[se_p] + 1 C00118[se_p]
seR02740[se_p]	1 C00668[se_p] <-> 1 C05345[se_p]
seR04779[se_p]	1 C00002[se_p] + 1 C05345[se_p] <-> 1 C00008[se_p] + 1 C05378[se_p]
seR10860[se_p]	1 C00118[se_p] + 1 C00003[se_p] + 1 C00001[se_p] -> 1 C00197[se_p] + 1 C00004[se_p] + 1 C00080[se_p]
seR01061[se_p]	1 C00118[se_p] + 1 C00009[se_p] + 1 C00003[se_p] <-> 1 C00236[se_p] + 1 C00004[se_p] + 1 C00080[se_p]
seR01512[se_p]	1 C00008[se_p] + 1 C00236[se_p] <-> 1 C00002[se_p] + 1 C00197[se_p]
seR01641[se_p]	1 C00117[se_p] + 1 C00231[se_p] <-> 1 C05382[se_p] + 1 C00118[se_p]
seR01827[se_p]	1 C05382[se_p] + 1 C00118[se_p] <-> 1 C00279[se_p] + 1 C05345[se_p]
seR01830[se_p]	1 C05345[se_p] + 1 C00118[se_p] <-> 1 C00279[se_p] + 1 C00231[se_p]
seRlabel12reg	1 BeginAlaAspGluMetabolism[se_p] ->
seR00578[se_p]	1 C00002[se_p] + 1 C00049[se_p] + 1 C00064[se_p] + 1 C00001[se_p] -> 1 C00020[se_p] + 1 C00013[se_p] + 1 C00152[se_p] + 1 C00025[se_p]
seR00355[se_p]	1 C00036[se_p] + 1 C00025[se_p] <-> 1 C00049[se_p] + 1 C00026[se_p]
seR00253[se_p]	1 C00002[se_p] + 1 C00025[se_p] + 1 C00014[se_p] <- 1 C00008[se_p] + 1 C00009[se_p] + 1 C00064[se_p]
seR00248[se_p]	1 C00026[se_p] + 1 C00014[se_p] + 1 C00005[se_p] + 1 C00080[se_p] <- 1 C00025[se_p] + 1 C00006[se_p] + 1 C00001[se_p]
seRlabel13reg	1 BeginGlySerThrMetabolism[se_p] ->
seR01513[se_p]	1 C00197[se_p] + 1 C00003[se_p] <-> 1 C03232[se_p] + 1 C00004[se_p] + 1 C00080[se_c]
seR04173[se_p]	1 C03232[se_p] + 1 C00025[se_p] <-> 1 C01005[se_p] + 1 C00026[se_p]
seR00582[se_p]	1 C01005[se_p] + 1 C00001[se_p] -> 1 C00065[se_p] + 1 C00009[se_p]
seR00945[se_p]	1 C00101[se_p] + 1 C00065[se_p] <-> 1 C00143[se_p] + 1 C00037[se_p] + 1 C00001[se_p]
seR00372[se_p]	1 C00037[se_p] + 1 C00026[se_p] <-> 1 C00048[se_p] + 1 C00025[se_p]
seR03425[se_p]	1 C00037[se_p] + 1 C02051[se_p] -> 1 C01242[se_p] + 1 C00011[se_p]
seR04125[se_p]	1 C01242[se_p] + 1 C00101[se_p] -> 1 C02972[se_p] + 1 C00143[se_p] + 1 C00014[se_p]
seR03815[se_p]	1 C02972[se_p] + 1 C00003[se_p] -> 1 C02051[se_p] + 1 C00004[se_p] + 1 C00080[se_p]
seR00751[se_p]	1 C00037[se_p] + 1 C00084[se_p] <-> 1 C00188[se_p]
seRlabel14reg	1 BeginPheTyrTrpBiosynthesis[se_p] ->
seR01826[se_p]	1 C00074[se_p] + 1 C00279[se_p] + 1 C00001[se_p] -> 1 C04691[se_p] + 1 C00009[se_p]
seR03083[se_p]	1 C04691[se_p] -> 1 C00944[se_p] + 1 C00009[se_p]
seR03084[se_p]	1 C00944[se_p] <-> 1 C02637[se_p] + 1 C00001[se_p]
seR02413[se_p]	1 C02637[se_p] + 1 C00005[se_p] + 1 C00080[se_p] <-> 1 C00493[se_p] + 1 C00006[se_p]
seR02412[se_p]	1 C00002[se_p] + 1 C00493[se_p] -> 1 C00008[se_p] + 1 C03175[se_p]
seR03460[se_p]	1 C00074[se_p] + 1 C03175[se_p] <-> 1 C00009[se_p] + 1 C01269[se_p]
seR01714[se_p]	1 C01269[se_p] -> 1 C00251[se_p] + 1 C00009[se_p]
seR01715[se_p]	1 C00251[se_p] <-> 1 C00254[se_p]
seR01731[se_p]	1 C00049[se_p] + 1 C00254[se_p] -> 1 C00036[se_p] + 1 C00826[se_p]
seR00691[se_p]	1 C00826[se_p] -> 1 C00079[se_p] + 1 C00001[se_p] + 1 C00011[se_p]
seR00733[se_p]	1 C00826[se_p] + 1 C00006[se_p] -> 1 C00082[se_p] + 1 C00011[se_p] + 1 C00005[se_p] + 1 C00080[se_p]
seRlabel15reg	1 BeginValLeuIleBiosynthesis[se_p] ->
seR00996[se_p]	1 C00188[se_p] -> 1 C00109[se_p] + 1 C00014[se_c]
seR08648[se_p]	1 C00022[se_p] + 1 C00109[se_p] -> 1 C06006[se_p] + 1 C00011[se_p]
seR05069[se_p]	1 C06006[se_p] <-> 1 C14463[se_p]
seR05068[se_p]	1 C14463[se_p] + 1 C00005[se_p] + 1 C00080[se_p] <-> 1 C06007[se_p] + 1 C00006[se_p]
seR05070[se_p]	1 C06007[se_p] -> 1 C00671[se_p] + 1 C00001[se_p]
seR02199[se_p]	1 C00671[se_p] + 1 C00025[se_p] -> 1 C00407[se_p] + 1 C00026[se_p]
seR00226[se_p]	2 C00022[se_p] -> 1 C06010[se_p] + 1 C00011[se_p]
seR05071[se_p]	1 C06010[se_p] <-> 1 C04181[se_p]
seR04440[se_p]	1 C04181[se_p] + 1 C00005[se_p] + 1 C00080[se_p] <-> 1 C04272[se_p] + 1 C00006[se_c]
seR04441[se_p]	1 C04272[se_p] <-> 1 C00141[se_p] + 1 C00001[se_p]
seR01214[se_p]	1 C00141[se_p] + 1 C00025[se_p] -> 1 C00183[se_p] + 1 C00026[se_p]
seR01213[se_p]	1 C00141[se_p] + 1 C00001[se_p] + 1 C00024[se_p] -> 1 C02504[se_p] + 1 C00010[se_p]
seR03968[se_p]	1 C02504[se_p] <-> 1 C02631[se_p] + 1 C00001[se_p]
seR04001[se_p]	1 C02631[se_p] + 1 C00001[se_p] <-> 1 C04411[se_p]
seR04426[se_p]	1 C04411[se_p] + 1 C00003[se_p] <-> 1 C04236[se_p] + 1 C00004[se_p] + 1 C00080[se_p]
seR01652[se_p]	1 C04236[se_p] <-> 1 C00233[se_p] + 1 C00011[se_p]
seR01090[se_p]	1 C00233[se_p] + 1 C00025[se_p] <-> 1 C00123[se_p] + 1 C00026[se_p]
seRlabel16reg	1 BeginLysBiosynthesis[se_p] ->
seR00271[se_p]	1 C00024[se_p] + 1 C00001[se_p] + 1 C00026[se_p] <-> 1 C01251[se_p] + 1 C00010[se_p]
seR03444[se_p]	1 C01251[se_p] <-> 1 C04002[se_p] + 1 C00001[se_p]
seR04371[se_p]	1 C04002[se_p] + 1 C00001[se_p] <-> 1 C05662[se_p]
seR01934[se_p]	1 C05662[se_p] + 1 C00003[se_p] <-> 1 C00322[se_p] + 1 C00011[se_p] + 1 C00004[se_p] + 1 C00080[se_p]
seR01939[se_p]	1 C00322[se_p] + 1 C00025[se_p] <-> 1 C00956[se_p] + 1 C00026[se_p]
seR03098[se_p]	1 C00956[se_p] + 1 C00002[se_p] -> 1 C05560[se_p] + 1 C00013[se_p]
seR04863[se_p]	1 C05560[se_p] + 1 C11482[se_p] -> 1 C05535[se_p] + 1 C00020[se_p]
seR04390[se_p]	1 C05535[se_p] + 1 C00005[se_p] + 1 C00080[se_p] -> 1 C04076[se_p] + 1 C11482[se_p] + 1 C00006[se_p]
seR02315[se_p]	1 C00025[se_p] + 1 C04076[se_p] + 1 C00005[se_p] + 1 C00080[se_p] <-> 1 C00449[se_p] + 1 C00006[se_p] + 1 C00001[se_p]
seR00715[se_p]	1 C00449[se_p] + 1 C00003[se_p] + 1 C00001[se_p] <-> 1 C00047[se_p] + 1 C00026[se_p] + 1 C00004[se_p] + 1 C00080[se_p]
seRlabel17reg	1 BeginHisMetabolism[se_p] ->
seR01071[se_p]	1 C00002[se_p] + 1 C00119[se_p] <-> 1 C02739[se_p] + 1 C00013[se_p]
seR04035[se_p]	1 C02739[se_p] + 1 C00001[se_p] -> 1 C02741[se_p] + 1 C00013[se_p]
seR04037[se_p]	1 C02741[se_p] + 1 C00001[se_p] -> 1 C04896[se_p]
seR04640[se_p]	1 C04896[se_p] -> 1 C04916[se_p]
seR04558[se_p]	1 C04916[se_p] + 1 C00064[se_p] -> 1 C04666[se_p] + 1 C04677[se_p] + 1 C00025[se_p]
seR03457[se_p]	1 C04666[se_p] -> 1 C01267[se_p] + 1 C00001[se_p]
seR03243[se_p]	1 C01267[se_p] + 1 C00025[se_p] <-> 1 C01100[se_p] + 1 C00026[se_p]
seR03013[se_p]	1 C01100[se_p] + 1 C00001[se_p] -> 1 C00860[se_p] + 1 C00009[se_p]
seR03012[se_p]	1 C00860[se_p] + 1 C00003[se_p] -> 1 C01929[se_p] + 1 C00004[se_p] + 1 C00080[se_p]
seR01163[se_p]	1 C01929[se_p] + 1 C00001[se_p] + 1 C00003[se_p] -> 1 C00135[se_p] + 1 C00004[se_p] + 1 C00080[se_p]
seRlabel18reg	1 BeginStarchStorage[se_p] ->
seR02421[se_p]	1 C00498[se_p] <-> 1 C00008[se_p] + 1 C00718[se_p]
seR02110[se_p]	2 C00718[se_p] <-> 1 C00369[se_p]
seRlabel19reg	1 BeginMiscellaneous[se_p] ->
seR00004[se_p]	1 C00013[se_p] + 1 C00001[se_p] <-> 2 C00009[se_p]
seR00122[se_p]	1 C00020[se_p] + 1 C00009[se_p] <-> 1 C00008[se_p] + 1 C00001[se_p]
seR01015[se_p]	1 C00111[se_p] <-> 1 C00118[se_p]
seR00200[se_p]	1 C00008[se_p] + 1 C00074[se_p] -> 1 C00002[se_p] + 1 C00022[se_p]
seR01518[se_p]	1 C00197[se_p] <-> 1 C00631[se_p]
seR00658[se_p]	1 C00631[se_p] <-> 1 C00001[se_p] + 1 C00074[se_p]
seR03321[se_p]	1 C05345[se_p] <-> 1 C01172[se_p]
seR09093[se_p]	1 C00143[se_p] + 1 C00001[se_p] -> 1 C00101[se_p] + 1 C00067[se_p]
seRlabel20reg	1 BeginPyruvateMetabolism[se_p] ->
seR03270[se_p]	1 C05125[se_p] + 1 C15972[se_p] -> 1 C16255[se_p] + 1 C00068[se_p]
seR00014[se_p]	1 C00022[se_p] + 1 C00068[se_p] -> 1 C05125[se_p] + 1 C00011[se_p]
seR07618[se_p]	1 C15973[se_p] + 1 C00003[se_p] <-> 1 C15972[se_p] + 1 C00004[se_p] + 1 C00080[se_p]
seR02569[se_p]	1 C00010[se_p] + 1 C16255[se_p] <-> 1 C00024[se_p] + 1 C15973[se_p]
seR00214[se_p]	1 C00149[se_p] + 1 C00003[se_p] -> 1 C00022[se_p] + 1 C00011[se_p] + 1 C00004[se_p] + 1 C00080[se_p]
seRlabel21reg	1 BeginUSATFABiosyn[se_c] ->
seR08178[se_c]	1 C16162[se_c] + 1 C00001[se_c] <-> 1 C00010[se_c] + 1 C06427[se_c]
seR08177[se_c]	1 C02050[se_c] + 1 C00001[se_c] <-> 1 C00010[se_c] + 1 C01595[se_c]
seR11043[se_c]	1 C00510[se_c] + 2 C00999[se_c] + 1 C00007[se_c] + 2 C00080[se_c] <-> 1 C02050[se_c] + 2 C00996[se_c] + 2 C00001[se_c]
seR12205[se_c]	1 C02050[se_c] + 2 C00999[se_c] + 1 C00007[se_c] + 2 C00080[se_c] <-> 1 C16162[se_c] + 2 C00996[se_c] + 2 C00001[se_c]
seR00100[se_c]	1 C00004[se_c] + 2 C00996[se_c] <-> 1 C00003[se_c] + 2 C00999[se_c] + 1 C00080[se_c]
seR01274[se_c]	1 C00154[se_c] + 1 C00001[se_c] <-> 1 C00010[se_c] + 1 C00249[se_c]
seR08174[se_c]	1 C00412[se_c] + 1 C00001[se_c] <-> 1 C00010[se_c] + 1 C01530[se_c]
seR08184[se_c]	1 C16528[se_c] + 1 C00001[se_c] <-> 1 C00010[se_c] + 1 C08281[se_c]
seR08176[se_c]	1 C00510[se_c] + 1 C00001[se_c] <-> 1 C00010[se_c] + 1 C00712[se_c]
seR08186[se_c]	1 C16530[se_c] + 1 C00001[se_c] <-> 1 C00010[se_c] + 1 C16526[se_c]
seR08187[se_c]	1 C16531[se_c] + 1 C00001[se_c] <-> 1 C00010[se_c] + 1 C08316[se_c]
seR07758[se_c]	1 C00083[se_c] + 1 C00154[se_c] <-> 1 C16216[se_c] + 1 C00010[se_c] + 1 C00011[se_c]
seR07759[se_c]	1 C16216[se_c] + 1 C00005[se_c] + 1 C00080[se_c] <-> 1 C16217[se_c] + 1 C00006[se_c]
seR07760[se_c]	1 C16217[se_c] <-> 1 C16218[se_c] + 1 C00001[se_c]
seR07761[se_c]	1 C16218[se_c] + 1 C00005[se_c] + 1 C00080[se_c] <-> 1 C00412[se_c] + 1 C00006[se_c]
seR12048[se_c]	1 C00412[se_c] + 1 C00005[se_c] + 1 C00080[se_c] + 1 C00007[se_c] <-> 1 C00510[se_c] + 1 C00006[se_c] + 2 C00001[se_c]
seR02224[se_c]	1 C00412[se_c] + 1 C00083[se_c] + 2 C00005[se_c] + 2 C00080[se_c] <-> 1 C02041[se_c] + 1 C00011[se_c] + 2 C00006[se_c] + 1 C00010[se_c] + 1 C00001[se_c]
seR10825-8[se_c]1	1 C02041[se_c] + 1 C00083[se_c] + 2 C00005[se_c] + 2 C00080[se_c] <-> 1 C16528[se_c] + 1 C00011[se_c] + 2 C00006[se_c] + 1 C00010[se_c] + 1 C00001[se_c]
seR10825-8[se_c]2	1 C00510[se_c] + 1 C00083[se_c] + 2 C00005[se_c] + 2 C00080[se_c] <-> 1 C16530[se_c] + 1 C00011[se_c] + 2 C00006[se_c] + 1 C00010[se_c] + 1 C00001[se_c]
seR10825-8[se_c]3	1 C16530[se_c] + 1 C00083[se_c] + 2 C00005[se_c] + 2 C00080[se_c] <-> 1 C16531[se_c] + 1 C00011[se_c] + 2 C00006[se_c] + 1 C00010[se_c] + 1 C00001[se_c]
seRlabel22reg	1 BeginFAbiosyn[se_c] ->
seR01279[se_c]	1 C00154[se_c] + 1 C00016[se_c] <-> 1 C05272[se_c] + 1 C01352[se_c]
seR04738[se_c]	1 C05258[se_c] <-> 1 C05272[se_c] + 1 C00001[se_c]
seR04737[se_c]	1 C05258[se_c] + 1 C00003[se_c] <-> 1 C05259[se_c] + 1 C00004[se_c] + 1 C00080[se_c]
seR03991[se_c]	1 C02593[se_c] + 1 C00024[se_c] <-> 1 C00010[se_c] + 1 C05259[se_c]
seR03990[se_c]	1 C02593[se_c] + 1 C00016[se_c] <-> 1 C05273[se_c] + 1 C01352[se_c]
seR04740[se_c]	1 C05260[se_c] <-> 1 C05273[se_c] + 1 C00001[se_c]
seR04739[se_c]	1 C05260[se_c] + 1 C00003[se_c] <-> 1 C05261[se_c] + 1 C00004[se_c]
seR03858[se_c]	1 C01832[se_c] + 1 C00024[se_c] <-> 1 C00010[se_c] + 1 C05261[se_c]
seR03857[se_c]	1 C01832[se_c] + 1 C00016[se_c] <-> 1 C03221[se_c] + 1 C01352[se_c]
seR04170[se_c]	1 C05262[se_c] <-> 1 C03221[se_c] + 1 C00001[se_c]
seR04741[se_c]	1 C05262[se_c] + 1 C00003[se_c] <-> 1 C05263[se_c] + 1 C00004[se_c] + 1 C00080[se_c]
seR04742[se_c]	1 C05274[se_c] + 1 C00024[se_c] <-> 1 C00010[se_c] + 1 C05263[se_c]
seR04754[se_c]	1 C05274[se_c] + 1 C00016[se_c] <-> 1 C05275[se_c] + 1 C01352[se_c]
seR04744[se_c]	1 C05264[se_c] <-> 1 C05275[se_c] + 1 C00001[se_c]
seR04743[se_c]	1 C05264[se_c] + 1 C00003[se_c] <-> 1 C05265[se_c] + 1 C00004[se_c] + 1 C00080[se_c]
seR03778[se_c]	1 C01944[se_c] + 1 C00024[se_c] <-> 1 C00010[se_c] + 1 C05265[se_c]
seR03777[se_c]	1 C01944[se_c] + 1 C00016[se_c] <-> 1 C05276[se_c] + 1 C01352[se_c]
seR04746[se_c]	1 C05266[se_c] <-> 1 C05276[se_c] + 1 C00001[se_c]
seR04745[se_c]	1 C05266[se_c] + 1 C00003[se_c] <-> 1 C05267[se_c] + 1 C00004[se_c] + 1 C00080[se_c]
seR04747[se_c]	1 C05270[se_c] + 1 C00024[se_c] <-> 1 C00010[se_c] + 1 C05267[se_c]
seR04751[se_c]	1 C05270[se_c] + 1 C00016[se_c] <-> 1 C05271[se_c] + 1 C01352[se_c]
seR04749[se_c]	1 C05268[se_c] <-> 1 C05271[se_c] + 1 C00001[se_c]
seR04748[se_c]	1 C05268[se_c] + 1 C00003[se_c] <-> 1 C05269[se_c] + 1 C00004[se_c] + 1 C00080[se_c]
seR01177[se_c]	1 C00024[se_c] + 1 C00136[se_c] <-> 1 C00010[se_c] + 1 C05269[se_c]
seR01175[se_c]	1 C00136[se_c] + 1 C00016[se_c] <-> 1 C01352[se_c] + 1 C00877[se_c]
seR03026[se_c]	1 C01144[se_c] <-> 1 C00877[se_c] + 1 C00001[se_c]
seR01975[se_c]	1 C01144[se_c] + 1 C00003[se_c] <-> 1 C00332[se_c] + 1 C00004[se_c] + 1 C00080[se_c]
seR00742[se_c]	1 C00002[se_c] + 1 C00024[se_c] + 1 C00288[se_c] <-> 1 C00008[se_c] + 1 C00009[se_c] + 1 C00083[se_c]
seRlabel23reg	lysinedegredation[se_c] ->
seR01090[se_c]	1 C00123[se_c] + 1 C00026[se_c] -> 1 C00233[se_c] + 1 C00025[se_c]
seR07601[se_c]	1 C00233[se_c] + 1 C00068[se_c] -> 1 C15974[se_c] + 1 C00011[se_c]
seR07602[se_c]	1 C15974[se_c] + 1 C15972[se_c] -> 1 C15975[se_c] + 1 C00068[se_c]
seR04097[se_c]	1 C02939[se_c] + 1 C15973[se_c] <- 1 C00010[se_c] + 1 C15975[se_c]
seR04095[se_c]	1 C02939[se_c] + 1 C00016[se_c] -> 1 C03069[se_c] + 1 C01352[se_c]
seR04138[se_c]	1 C00002[se_c] + 1 C03069[se_c] + 1 C00288[se_c] -> 1 C00008[se_c] + 1 C00009[se_c] + 1 C03231[se_c]
seR10092[se_c]	1 C00011[se_c] + 1 C00001[se_c] <-> 1 C00288[se_c] + 1 C00080[se_c]
seR02085[se_c]	1 C00356[se_c] <- 1 C03231[se_c] + 1 C00001[se_c]
seR01360[se_c]	1 C00356[se_c] -> 1 C00024[se_c] + 1 C00164[se_c]
seR00410[se_c]	1 C00091[se_c] + 1 C00164[se_c] -> 1 C00042[se_c] + 1 C00332[se_c]
seR00238[se_c]	2 C00024[se_c] <- 1 C00010[se_c] + 1 C00332[se_c]
seRlabel24reg	1 BeginPurineMetabolism[se_c] ->
seR04560[se_c]	1 C00234[se_c] + 1 C04677[se_c] <-> 1 C00101[se_c] + 1 C04734[se_c]
seR00941[se_c]	1 C00101[se_c] + 1 C00011[se_c] + 1 C00005[se_c] + 1 C00080[se_c] <-> 1 C00234[se_c] + 1 C00006[se_c] + 1 C00001[se_c]
seR01127[se_c]	1 C04734[se_c] <-> 1 C00130[se_c] + 1 C00001[se_c]
seR01135[se_c]	1 C00044[se_c] + 1 C00130[se_c] + 1 C00049[se_c] -> 1 C00035[se_c] + 1 C00009[se_c] + 1 C03794[se_c]
seR01083[se_c]	1 C03794[se_c] -> 1 C00122[se_c] + 1 C00020[se_c]
seR00122[se_c]	1 C00020[se_c] + 1 C00009[se_c] <-> 1 C00008[se_c] + 1 C00001[se_c]
seR00181[se_c]	1 C00020[se_c] + 1 C00001[se_c] <-> 1 C00130[se_c] + 1 C00014[se_c]
seR00369[se_c]	1 C00022[se_c] + 1 C00037[se_c] <-> 1 C00041[se_c] + 1 C00048[se_c]
seRlabel25reg	1 BeginTransportSinkExchange[se_c] ->
seR001t	1 C00002[se_om] + 1 C00008[se_c] -> 1 C00002[se_c] + 1 C00008[se_om]
seR002t	1 C00002[se_im] + 1 C00008[se_om] -> 1 C00002[se_om] + 1 C00008[se_im]
seR003t	1 C00002[se_c] + 1 C00008[se_p] <-> 1 C00002[se_p] + 1 C00008[se_c]
seR004t	1 C00064[se_c] + 1 C00080[se_c] <-> 1 C00064[se_p] + 1 C00080[se_p]
seR005t	1 C00007[se_c] <-> 1 C00007[se_om]
seR006t	1 C00007[se_om] <-> 1 C00007[se_im]
seR007t	1 C00025[se_p] + 1 C00149[se_c] -> 1 C00025[se_c] + 1 C00149[se_p]
seR008t	1 C00036[se_c] + 1 C00149[se_p] -> 1 C00036[se_p] + 1 C00149[se_c]
seR009t	1 C00006[se_p] <-> 1 C00006[se_c]
seR010t	1 C00005[se_c] <-> 1 C00005[se_p]
seR011t	1 C00005[se_om] -> 1 C00005[se_c]
seR012t	1 C00005[se_im] -> 1 C00005[se_om]
seR013t	1 C00006[se_om] <- 1 C00006[se_c]
seR014t	1 C00006[se_im] <- 1 C00006[se_om]
seR015t	1 C00188[se_p] + 1 C00080[se_p] -> 1 C00188[se_c] + 1 C00080[se_c]
seR016t	1 C00037[se_p] + 1 C00080[se_p] -> 1 C00037[se_c] + 1 C00080[se_c]
seR017t	1 C00074[se_c] + 1 C00009[se_p] <-> 1 C00074[se_p] + 1 C00009[se_c]
seR018t	1 C00079[se_p] + 1 C00080[se_p] -> 1 C00079[se_c] + 1 C00080[se_c]
seR019t	1 C00022[se_c] <-> 1 C00022[se_om]
seR020t	1 C00022[se_om] <-> 1 C00022[se_im]
seR021t	1 C00024[se_c] <-> 1 C00024[se_om]
seR022t	1 C00024[se_om] <-> 1 C00024[se_im]
seR023t	1 C00122[se_om] <-> 1 C00122[se_c]
seR024t	1 C00122[se_im] <-> 1 C00122[se_om]
seR025t	1 C00001[se_c] <-> 1 C00001[se_om]
seR026t	1 C00001[se_om] <-> 1 C00001[se_im]
seR027t	1 C00001[se_e] <-> 1 C00001[se_c]
seR028t	1 C00001[se_c] <-> 1 C00001[se_p]
seR029t	1 C00149[se_im] -> 1 C00149[se_om]
seR030t	1 C00149[se_om] -> 1 C00149[se_c]
seR031t	1 C00036[se_c] -> 1 C00036[se_om]
seR032t	1 C00036[se_om] -> 1 C00036[se_im]
seR033t	1 C00049[se_p] + 1 C00080[se_c] <-> 1 C00049[se_c] + 1 C00080[se_p]
seR034t	1 C00064[se_e] + 1 C00080[se_e] <-> 1 C00064[se_c] + 1 C00080[se_c]
seR035t	1 C00089[se_e] -> 1 C00089[se_c]
seR036t	1 C00080[se_e] + 1 C00089[se_e] -> 1 C00080[se_c] + 1 C00089[se_c]
seR037t	1 C00029[se_c] + 1 C00105[se_e] -> 1 C00029[se_e] + 1 C00105[se_c]
seR038t	1 C00041[se_e] + 1 C00080[se_e] <-> 1 C00041[se_c] + 1 C00080[se_c]
seR039t	1 C00014[se_e] <-> 1 C00014[se_c]
seR040t	1 C00014[se_c] <-> 1 C00014[se_p]
seR041t	1 C00082[se_p] + 1 C00080[se_p] -> 1 C00082[se_c] + 1 C00080[se_c]
seR042t	1 C00498[se_c] -> 1 C00498[se_p]
seR043t	1 C00024[se_c] <-> 1 C00024[se_p]
seR044t	1 C00059[se_e] -> 1 C00059[se_c]
seR045t	1 C01352[se_im] -> 1 C01352[se_c]
seR046t	1 C00010[se_c] <-> 1 C00010[se_om]
seR047t	1 C00010[se_om] <-> 1 C00010[se_im]
seR048t	1 C00010[se_c] <-> 1 C00010[se_p]
seR049t	1 C00016[se_c] -> 1 C00016[se_om]
seR050t	1 C00016[se_om] -> 1 C00016[se_im]
seR051t	1 C00004[se_p] <-> 1 C00004[se_c]
seR052t	1 C00004[se_c] <- 1 C00004[se_om]
seR053t	1 C00004[se_om] <- 1 C00004[se_im]
seR054t	1 C00003[se_p] <-> 1 C00003[se_c]
seR055t	1 C00003[se_c] -> 1 C00003[se_om]
seR056t	1 C00003[se_om] -> 1 C00003[se_im]
seR057t	1 C00183[se_p] + 1 C00080[se_p] -> 1 C00183[se_c] + 1 C00080[se_c]
seR058t	1 C00007[se_e] <-> 1 C00007[se_c]
seR059t	1 C00009[se_e] + 1 C00080[se_e] -> 1 C00009[se_c] + 1 C00080[se_c]
seR060t	1 C00022[se_c] -> 1 C00022[se_p]
seR061t	1 C00141[se_c] -> 1 C00141[se_p]
seR062t	1 C00047[se_p] + 1 C00080[se_p] -> 1 C00047[se_c] + 1 C00080[se_c]
seR063t	1 C00407[se_p] + 1 C00080[se_p] -> 1 C00407[se_c] + 1 C00080[se_c]
seR064t	1 C00123[se_p] + 1 C00080[se_p] -> 1 C00123[se_c] + 1 C00080[se_c]
seR065t	1 C00084[se_c] <-> 1 C00084[se_p]
seR066t	1 C00152[se_p] + 1 C00080[se_p] <-> 1 C00152[se_c] + 1 C00080[se_c]
seR067t	1 C00135[se_p] + 1 C00080[se_p] <-> 1 C00135[se_c] + 1 C00080[se_c]
seR068t	1 C00065[se_p] + 1 C00080[se_p] <-> 1 C00065[se_c] + 1 C00080[se_c]
seR069t	1 C00011[se_p] <-> 1 C00011[se_c]
seR070t	1 C00011[se_c] <-> 1 C00011[se_e]
seR071t	1 C00011[se_im] <-> 1 C00011[se_om]
seR072t	1 C00011[se_om] <-> 1 C00011[se_c]
seR073t	1 C00668[se_c] + 1 C00009[se_p] <-> 1 C00668[se_p] + 1 C00009[se_c]
seR074t	1 C00080[se_c] <-> 1 C00080[se_e]
seR075t	1 C00062[se_e] + 1 C00080[se_e] <-> 1 C00062[se_c] + 1 C00080[se_c]
seR076t	1 C00097[se_e] + 1 C00080[se_e] <-> 1 C00097[se_c] + 1 C00080[se_c]
seR077t	1 C00047[se_e] + 1 C00080[se_e] <-> 1 C00047[se_c] + 1 C00080[se_c]
seR078t	1 C00073[se_e] + 1 C00080[se_e] <-> 1 C00073[se_c] + 1 C00080[se_c]
seR079t	1 C00148[se_e] + 1 C00080[se_e] <-> 1 C00148[se_c] + 1 C00080[se_c]
seR080t	1 C00078[se_e] + 1 C00080[se_e] <-> 1 C00078[se_c] + 1 C00080[se_c]
seR081t	1 C04677[se_p] -> 1 C04677[se_c]
seR082t	1 C00044[se_im] + 1 C00035[se_om] <-> 1 C00044[se_om] + 1 C00035[se_im]
seR083t	1 C00044[se_om] + 1 C00035[se_c] <-> 1 C00044[se_c] + 1 C00035[se_om]
seR084t	1 C00048[se_im] <-> 1 C00048[se_om]
seR085t	1 C00048[se_om] <-> 1 C00048[se_c]
seR086t	1 C00048[se_c] <-> 1 C00048[se_p]
seR087t	1 C00139[se_im] + 1 C00138[se_om] -> 1 C00139[se_om] + 1 C00138[se_im]
seR088t	1 C00139[se_om] + 1 C00138[se_c] -> 1 C00139[se_c] + 1 C00138[se_om]
seR089t	1 C00009[se_c] + 1 C00080[se_c] -> 1 C00009[se_om] + 1 C00080[se_om]
seR090t	1 C00009[se_om] + 1 C00080[se_om] -> 1 C00009[se_im] + 1 C00080[se_im]
seR091t	1 C00031[se_e] + 1 C00080[se_e] -> 1 C00031[se_c] + 1 C00080[se_c]
seR092t	1 C00095[se_e] + 1 C00080[se_e] -> 1 C00095[se_c] + 1 C00080[se_c]
seR093t	1 C00026[se_p] -> 1 C00026[se_c]
seR094t	1 C00025[se_p] + 1 C00080[se_c] <- 1 C00025[se_c] + 1 C00080[se_p]
seR095t	1 C00091[se_im] -> 1 C00091[se_om]
seR096t	1 C00091[se_om] -> 1 C00091[se_c]
seR097t	1 C00067[se_p] -> 1 C00067[se_c]
seR098t	1 C00042[se_c] -> 1 C00042[se_im]
seR099t	1 C00049[se_e] + 1 C00080[se_e] -> 1 C00049[se_c] + 1 C00080[se_c]
seR100t	1 C00188[se_e] + 1 C00080[se_e] -> 1 C00188[se_c] + 1 C00080[se_c]
seR101t	1 C00065[se_e] + 1 C00080[se_e] -> 1 C00065[se_c] + 1 C00080[se_c]
seR102t	1 C00025[se_e] + 1 C00080[se_e] -> 1 C00025[se_c] + 1 C00080[se_c]
seR103t	1 C00037[se_e] + 1 C00080[se_e] -> 1 C00037[se_c] + 1 C00080[se_c]
seR104t	1 C00183[se_e] + 1 C00080[se_e] -> 1 C00183[se_c] + 1 C00080[se_c]
seR105t	1 C00123[se_e] + 1 C00080[se_e] -> 1 C00123[se_c] + 1 C00080[se_c]
seR106si	1 C00369[se_p] ->
seR108si	1 C00322[se_p] ->
seR109si	1 C01267[se_p] ->
seR110ex	1 C00064[se_e] <-
seR111ex	1 C00089[se_e] <-
seR112ex	1 C00041[se_e] <-
seR113ex	1 C00014[se_e] <-
seR114ex	1 C00059[se_e] <-
seR115ex	1 C00001[se_e] <-
seR116ex	1 C00007[se_e] <-
seR117ex	1 C00009[se_e] <-
seR119ex	1 C00062[se_e] <-
seR120ex	1 C00097[se_e] <-
seR121ex	1 C00047[se_e] <-
seR122ex	1 C00073[se_e] <-
seR123ex	1 C00148[se_e] <-
seR124ex	1 C00078[se_e] <-
seR125ex	1 C00011[se_e] ->
seR126ex	1 C00080[se_e] <-
seR127ex	1 C00049[se_e] <-
seR128ex	1 C00188[se_e] <-
seR129ex	1 C00065[se_e] <-
seR130ex	1 C00025[se_e] <-
seR131ex	1 C00037[se_e] <-
seR132ex	1 C00183[se_e] <-
seR133ex	1 C00123[se_e] <-
seRlabel26reg	1 BeginExcessFAstorage[se_c] ->
seR134ex	1 C08316[se_c] ->
seR135ex	1 C16526[se_c] ->
seR136ex	1 C08281[se_c] ->
seR137ex	1 C06427[se_c] ->
seR138ex	1 C01595[se_c] ->
seR139ex	1 C00712[se_c] ->
seR140ex	1 C01530[se_c] ->
seR141ex	1 C00249[se_c] ->
