## Supplemental File 2 for "A Computational Framework to Study the Primary Lifecycle Metabolism of *Arabidopsis thaliana*"

lbiomass_wt	0.726075783 C00152[l_c] + 0.726075783 C00025[l_c] + 0.651606472 C00064[l_c] + 0.567828497 C00760[l_e] + 0.525008643 C00181[l_c] + 0.246679593 C00369[l_c] + 0.246679593 C00369[l_p] + 0.39093883 C00065[l_c] + 0.30160071 C00049[l_c] + 0.260642589 C00123[l_c] + 0.260642589 C00037[l_c] + 0.199205407 C00041[l_c] + 0.186173278 C00183[l_c] + 0.178726347 C00089[l_c] + 0.160109019 C00188[l_c] + 0.148938622…
lbiomass_loss	0.726075783 C00152[l_c] + 0.726075783 C00025[l_c] + 0.651606472 C00064[l_c] + 0.567828497 C00760[l_e] + 0.525008643 C00181[l_c] + 0.246679593 C00369[l_c] + 0.246679593 C00369[l_p] + 0.39093883 C00065[l_c] + 0.30160071 C00049[l_c] + 0.260642589 C00123[l_c] + 0.260642589 C00037[l_c] + 0.199205407 C00041[l_c] + 0.186173278 C00183[l_c] + 0.178726347 C00089[l_c] + 0.160109019 C00188[l_c] + 0.148938622…
lbiomass_main	0.726075783 C00152[l_c] + 0.726075783 C00025[l_c] + 0.651606472 C00064[l_c] + 0.567828497 C00760[l_e] + 0.525008643 C00181[l_c] + 0.246679593 C00369[l_c] + 0.246679593 C00369[l_p] + 0.39093883 C00065[l_c] + 0.30160071 C00049[l_c] + 0.260642589 C00123[l_c] + 0.260642589 C00037[l_c] + 0.199205407 C00041[l_c] + 0.186173278 C00183[l_c] + 0.178726347 C00089[l_c] + 0.160109019 C00188[l_c] + 0.148938622…
lbiomass_scen	0.726075783 C00152[l_c] + 0.726075783 C00025[l_c] + 0.651606472 C00064[l_c] + 0.567828497 C00760[l_e] + 0.525008643 C00181[l_c] + 0.246679593 C00369[l_c] + 0.246679593 C00369[l_p] + 0.39093883 C00065[l_c] + 0.30160071 C00049[l_c] + 0.260642589 C00123[l_c] + 0.260642589 C00037[l_c] + 0.199205407 C00041[l_c] + 0.186173278 C00183[l_c] + 0.178726347 C00089[l_c] + 0.160109019 C00188[l_c] + 0.148938622…
lATPM	1 C00001[l_c] + 1 C00002[l_c] -> 1 C00080[l_c] + 1 C00008[l_c] + 1 C00009[l_c]
lbiomasssi	1 leafBiomass <->
lRlabel1reg	1 BeginPhotosynthesis[l_cl] ->
lR300[l_t]	1 C00205[l_t] + 1 C00001[l_t] + 1 C02061[l_t] -> 2 C00080[l_t] + 0.5 C00007[l_t] + 1 C16693[l_t]
lR03817[l_t]	1 C16693[l_t] + 2 C03162[l_t] + 4 C00080[l_cl] -> 1 C02061[l_t] + 2 C03025[l_t] + 4 C00080[l_t]
lR301[l_t]	1 C03025[l_t] -> 1 C03162[l_t] + 1 C05359[l_t]
lR302[l_t]	2 C05359[l_t] + 1 C00205[l_t] + 1 C00080[l_cl] + 1 C00006[l_cl] -> 1 C00005[l_cl]
lR303[l_t]	1 C00008[l_cl] + 3 C00080[l_t] + 1 C00009[l_cl] -> 1 C00002[l_cl] + 3 C00080[l_cl] + 1 C00001[l_cl]
lRlabel2reg	1 BeginCarbonFixationinPhotosyntheticOrganisms[l_cl] ->
lR00024[l_cl]	1 C01182[l_cl] + 1 C00011[l_cl] + 1 C00001[l_cl] -> 2 C00197[l_cl]
lR01512[l_cl]	1 C00002[l_cl] + 1 C00197[l_cl] -> 1 C00008[l_cl] + 1 C00236[l_cl]
lR01063[l_cl]	1 C00236[l_cl] + 1 C00005[l_cl] + 1 C00080[l_cl] -> 1 C00118[l_cl] + 1 C00009[l_cl] + 1 C00006[l_cl]
lR01015[l_cl]	1 C00118[l_cl] -> 1 C00111[l_cl]
lR01068[l_cl]	1 C00118[l_cl] + 1 C00111[l_cl] -> 1 C00354[l_cl]
lR00762[l_cl]	1 C00354[l_cl] + 1 C00001[l_cl] -> 1 C00085[l_cl] + 1 C00009[l_cl]
lR01067[l_cl]	1 C00085[l_cl] + 1 C00118[l_cl] -> 1 C00279[l_cl] + 1 C00231[l_cl]
lR01829[l_cl]	1 C00111[l_cl] + 1 C00279[l_cl] -> 1 C00447[l_cl]
lR01845[l_cl]	1 C00447[l_cl] + 1 C00001[l_cl] -> 1 C05382[l_cl] + 1 C00009[l_cl]
lR01641[l_cl]	1 C05382[l_cl] + 1 C00118[l_cl] -> 1 C00117[l_cl] + 1 C00231[l_cl]
lR01056[l_cl]	1 C00117[l_cl] -> 1 C00199[l_cl]
lR01529[l_cl]	1 C00231[l_cl] -> 1 C00199[l_cl]
lR01523[l_cl]	1 C00002[l_cl] + 1 C00199[l_cl] -> 1 C00008[l_cl] + 1 C01182[l_cl]
lRlabel3reg	1 BeginSulfurMetabolism[l_c] ->
lR00529[l_c]	1 C00002[l_c] + 1 C00059[l_c] <-> 1 C00013[l_c] + 1 C00224[l_c]
lR08553[l_c]	1 C00224[l_c] + 1 C01352[l_c] <-> 1 C00020[l_c] + 1 C00094[l_c] + 1 C00016[l_c]
lR00859[l_c]	1 C00094[l_c] + 6 C00138[l_c] + 6 C00080[l_c] <-> 1 C00283[l_c] + 6 C00139[l_c] + 3 C00001[l_c]
lR01288[l_c]	1 C01118[l_c] + 1 C00283[l_c] <-> 1 C00155[l_c] + 1 C00042[l_c]
lR00782[l_c]	1 C00283[l_c] + 1 C00022[l_c] + 1 C00014[l_c] <-> 1 C00097[l_c] + 1 C00001[l_c]
lR00009[l_c]	2 C00027[l_c] <-> 1 C00007[l_c] + 2 C00001[l_c]
lR00533[l_c]	1 C00094[l_c] + 1 C00007[l_c] + 1 C00001[l_c] <-> 1 C00059[l_c] + 1 C00027[l_c]
lRlabel4reg	1 BeginPantothenateandCoAbiosynthesis[l_c] ->
lR00006[l_c]	2 C00022[l_c] -> 1 C00900[l_c] + 1 C00011[l_c]
lR03051[l_c]	1 C00900[l_c] + 1 C00005[l_c] + 1 C00080[l_c] -> 1 C04039[l_c] + 1 C00006[l_c]
lR01209[l_c]	1 C04039[l_c] -> 1 C00141[l_c] + 1 C00001[l_c]
lRlabel5reg	1 BeginStarchandSucroseMetabolism[l_c] ->
lR00771[l_c]	1 C00085[l_c] <-> 1 C00092[l_c]
lR08639[l_c]	1 C00092[l_c] <-> 1 C00103[l_c]
lR00289[l_c]	1 C00075[l_c] + 1 C00103[l_c] -> 1 C00013[l_c] + 1 C00029[l_c]
lR00948[l_c]	1 C00002[l_c] + 1 C00103[l_c] -> 1 C00013[l_c] + 1 C00498[l_c]
lR00951[l_c]	1 C00498[l_c] + 1 C00001[l_c] -> 1 C00020[l_c] + 1 C00103[l_c]
lR02421[l_c]	1 C00498[l_c] -> 1 C00008[l_c] + 1 C00718[l_c]
lR02110[l_c]	2 C00718[l_c] -> 1 C00369[l_c]
lR02889[l_e]	1 C00029[l_e] -> 1 C00015[l_e] + 1 C00760[l_e]
lR00155[l_e]	1 C00015[l_e] + 1 C00001[l_e] -> 1 C00105[l_e] + 1 C00009[l_e]
lR00806[l_c]	1 C00029[l_c] + 1 C00095[l_c] <-> 1 C00089[l_c] + 1 C00015[l_c]
lR00801[l_c]	1 C00089[l_c] + 1 C00001[l_c] -> 1 C00095[l_c] + 1 C00031[l_c]
lR05196[l_c]	1 C00208[l_c] -> 1 C00031[l_c] + 1 C00718[l_c]
lR01821[l_c]	1 C00718[l_c] + 1 C00009[l_c] -> 1 C00103[l_c]
lR00229[l_c]	1 C00002[l_c] + 1 C00031[l_c] -> 1 C00008[l_c] + 1 C00092[l_c]
lR00766[l_c]	1 C00029[l_c] + 1 C00085[l_c] -> 1 C00015[l_c] + 1 C02591[l_c]
lR00805[l_c]	1 C02591[l_c] + 1 C00001[l_c] -> 1 C00089[l_c] + 1 C00009[l_c]
lR00760[l_c]	1 C00002[l_c] + 1 C00095[l_c] -> 1 C00008[l_c] + 1 C00085[l_c]
lR00028[l_c]	1 C00208[l_c] + 1 C00001[l_c] -> 2 C00031[l_c]
lRlabel6reg	1 BeginPyrimidineMetabolism[l_c] ->
lR10092[l_c]	1 C00011[l_c] + 1 C00001[l_c] <-> 1 C00288[l_c] + 1 C00080[l_c]
lR00575[l_c]	2 C00002[l_c] + 1 C00064[l_c] + 1 C00288[l_c] + 1 C00080[l_c] + 1 C00001[l_c] -> 2 C00008[l_c] + 1 C00009[l_c] + 1 C00025[l_c] + 1 C00169[l_c]
lR01397[l_c]	1 C00169[l_c] + 1 C00049[l_c] -> 1 C00009[l_c] + 1 C00438[l_c]
lR01993[l_c]	1 C00438[l_c] <-> 1 C00337[l_c] + 1 C00001[l_c]
lR01867[l_c]	1 C00337[l_c] + 1 C00122[l_c] <-> 1 C00295[l_c] + 1 C00042[l_c]
lR01870[l_c]	1 C00295[l_c] + 1 C00119[l_c] <-> 1 C01103[l_c] + 1 C00013[l_c]
lR00965[l_c]	1 C01103[l_c] -> 1 C00105[l_c] + 1 C00011[l_c]
lR00158[l_c]	1 C00002[l_c] + 1 C00105[l_c] <-> 1 C00008[l_c] + 1 C00015[l_c]
lR00156[l_c]	1 C00002[l_c] + 1 C00015[l_c] -> 1 C00008[l_c] + 1 C00075[l_c]
lR00438[l_c]	1 C00015[l_c] -> 1 C00009[l_c]
lRlabel7reg	1 BeginPurineMetabolism[l_c] ->
lR04560[l_c]	1 C00234[l_c] + 1 C04677[l_c] <-> 1 C00101[l_c] + 1 C04734[l_c]
lR00941[l_c]	1 C00101[l_c] + 1 C00011[l_c] + 1 C00005[l_c] + 1 C00080[l_c] <-> 1 C00234[l_c] + 1 C00006[l_c] + 1 C00001[l_c]
lR01127[l_c]	1 C04734[l_c] <-> 1 C00130[l_c] + 1 C00001[l_c]
lR01135[l_c]	1 C00044[l_c] + 1 C00130[l_c] + 1 C00049[l_c] <-> 1 C00035[l_c] + 1 C00009[l_c] + 1 C03794[l_c]
lR01083[l_c]	1 C03794[l_c] <-> 1 C00122[l_c] + 1 C00020[l_c]
lR00122[l_c]	1 C00020[l_c] + 1 C00009[l_c] <-> 1 C00008[l_c] + 1 C00001[l_c]
lR00181[l_c]	1 C00020[l_c] + 1 C00001[l_c] <-> 1 C00130[l_c] + 1 C00014[l_c]
lRlabel8reg	1 BeginGlycolysisGluconeogenesis[l_c] ->
lR206[l_c]	1 C00031[l_c] <-> 1 C00221[l_c]
lR207[l_c]	1 C00031[l_c] <-> 1 C00267[l_c]
lR00802[l_c]	1 C00221[l_c] + 1 C00267[l_c] <-> 1 C00089[l_c] + 1 C00001[l_c]
lR01600[l_c]	1 C00002[l_c] + 1 C00221[l_c] -> 1 C00008[l_c] + 1 C01172[l_c]
lR00959[l_c]	1 C00103[l_c] <-> 1 C00668[l_c]
lR02740[l_c]	1 C00668[l_c] <-> 1 C05345[l_c]
lR04780[l_c]	1 C05378[l_c] + 1 C00001[l_c] -> 1 C05345[l_c] + 1 C00009[l_c]
lR03321[l_c]	1 C05345[l_c] <-> 1 C01172[l_c]
lR01070[l_c]	1 C05378[l_c] <-> 1 C00111[l_c] + 1 C00118[l_c]
lR01015[l_c]	1 C00111[l_c] <-> 1 C00118[l_c]
lR01058[l_c]	1 C00118[l_c] + 1 C00006[l_c] + 1 C00001[l_c] -> 1 C00197[l_c] + 1 C00005[l_c] + 1 C00080[l_c]
lR01518[l_c]	1 C00197[l_c] <-> 1 C00631[l_c]
lR00658[l_c]	1 C00631[l_c] <-> 1 C00001[l_c] + 1 C00074[l_c]
lR00341[l_c]	1 C00002[l_c] + 1 C00036[l_c] -> 1 C00008[l_c] + 1 C00074[l_c] + 1 C00011[l_c]
lR00200[l_c]	1 C00008[l_c] + 1 C00074[l_c] -> 1 C00002[l_c] + 1 C00022[l_c]
lR00014[l_c]	1 C00022[l_c] + 1 C00068[l_c] -> 1 C05125[l_c] + 1 C00011[l_c]
lR00755[l_c]	1 C05125[l_c] -> 1 C00084[l_c] + 1 C00068[l_c]
lR03270[l_c]	1 C05125[l_c] + 1 C15972[l_c] -> 1 C16255[l_c] + 1 C00068[l_c]
lR07618[l_c]	1 C15973[l_c] + 1 C00003[l_c] <-> 1 C15972[l_c] + 1 C00004[l_c] + 1 C00080[l_c]
lR02569[l_c]	1 C00010[l_c] + 1 C16255[l_c] <-> 1 C00024[l_c] + 1 C15973[l_c]
lR00710[l_c]	1 C00084[l_c] + 1 C00003[l_c] + 1 C00001[l_c] <-> 1 C00033[l_c] + 1 C00004[l_c] + 1 C00080[l_c]
lR01196[l_c]	2 C00139[l_c] + 1 C00022[l_c] + 1 C00010[l_c] -> 2 C00138[l_c] + 1 C00024[l_c] + 1 C00011[l_c] + 2 C00080[l_c]
lR01061[l_c]	1 C00118[l_c] + 1 C00009[l_c] + 1 C00003[l_c] -> 1 C00236[l_c] + 1 C00004[l_c] + 1 C00080[l_c]
lR01512[l_c]	1 C00008[l_c] + 1 C00236[l_c] <-> 1 C00002[l_c] + 1 C00197[l_c]
lRlabel9reg	1 BeginPentosePhosphatePathway[l_c] -> 1 includelR01058[l_c] + 1 includelR01070[l_c] + 1 includelR02740[l_c] + 1 includelR04779[l_c]
lR01049[l_c]	1 C00002[l_c] + 1 C00117[l_c] -> 1 C00020[l_c] + 1 C00119[l_c]
lR01056[l_c]	1 C00199[l_c] -> 1 C00117[l_c]
lR01528[l_c]	1 C00345[l_c] + 1 C00006[l_c] -> 1 C00199[l_c] + 1 C00011[l_c] + 1 C00005[l_c] + 1 C00080[l_c]
lR02035[l_c]	1 C01236[l_c] + 1 C00001[l_c] -> 1 C00345[l_c]
lR02036[l_c]	1 C00345[l_c] -> 1 C04442[l_c] + 1 C00001[l_c]
lR02736[l_c]	1 C01172[l_c] + 1 C00006[l_c] -> 1 C01236[l_c] + 1 C00005[l_c] + 1 C00080[l_c]
lR05605[l_c]	1 C04442[l_c] <-> 1 C00118[l_c] + 1 C00022[l_c]
lRlabel10reg	1 BeginPyruvateMetabolism[l_c] -> 1 includelR00014[l_c] + 1 includelR00200[l_c] + 1 includelR00229[l_c] + 1 includelR00341[l_c] + 1 includelR00710[l_c] + 1 includelR02569[l_c] + 1 includelR03270[l_c] + 1 includelR07618[l_c] + 1 includelR01196[l_c]
lR00228[l_c]	1 C00024[l_c] + 1 C00004[l_c] + 1 C00080[l_c] <-> 1 C00084[l_c] + 1 C00010[l_c] + 1 C00003[l_c]
lR00342[l_c]	1 C00149[l_c] + 1 C00003[l_c] <-> 1 C00036[l_c] + 1 C00004[l_c] + 1 C00080[l_c]
lRlabel11reg	1 BeginMiscellaneous[l_c] ->
lR00004[l_c]	1 C00013[l_c] + 1 C00001[l_c] <-> 2 C00009[l_c]
lR08539[l_c]	1 C00005[l_c] + 2 C00996[l_c] <-> 2 C00999[l_c] + 1 C00006[l_c]
lR00134[l_c]	1 C00058[l_c] + 1 C00006[l_c] -> 1 C00011[l_c] + 1 C00005[l_c] + 1 C00080[l_c]
lR01195[l_c]	2 C00138[l_c] + 1 C00006[l_c] + 1 C00080[l_c] <-> 2 C00139[l_c] + 1 C00005[l_c]
lR01169[l_c]	2 C00139[l_c] + 1 C00022[l_c] + 1 C00010[l_c] -> 2 C00138[l_c] + 1 C00024[l_c] + 1 C00011[l_c] + 2 C00080[l_c]
lRlabel12reg	1 BeginPentoseandGlucuronateInterconversions ->
lR01529[l_c]	1 C00199[l_c] <-> 1 C00231[l_c]
lR01639[l_c]	1 C00008[l_c] + 1 C00231[l_c] <-> 1 C00002[l_c] + 1 C00310[l_c]
lR01432[l_c]	1 C00310[l_c] <-> 1 C00181[l_c]
lRlabel13reg	1 BeginTCACycle[l_im] ->
lR00344[l_im]	1 C00002[l_im] + 1 C00022[l_im] + 1 C00288[l_im] + 1 C00080[l_im] -> 1 C00008[l_im] + 1 C00009[l_im] + 1 C00036[l_im]
lR10092[l_im]	1 C00011[l_im] + 1 C00001[l_im] <-> 1 C00288[l_im] + 1 C00080[l_im]
lR00014[l_im]	1 C00022[l_im] + 1 C00068[l_im] -> 1 C05125[l_im] + 1 C00011[l_im]
lR03270[l_im]	1 C05125[l_im] + 1 C15972[l_im] -> 1 C16255[l_im] + 1 C00068[l_im]
lR02569[l_im]	1 C00010[l_im] + 1 C16255[l_im] -> 1 C00024[l_im] + 1 C15973[l_im]
lR00351[l_im]	1 C00024[l_im] + 1 C00001[l_im] + 1 C00036[l_im] -> 1 C00158[l_im] + 1 C00010[l_im]
lR00352[l_im]	1 C00008[l_im] + 1 C00009[l_im] + 1 C00024[l_im] + 1 C00036[l_im] -> 1 C00002[l_im] + 1 C00158[l_im] + 1 C00010[l_im]
lR01325[l_im]	1 C00158[l_im] -> 1 C00417[l_im] + 1 C00001[l_im]
lR01900[l_im]	1 C00417[l_im] + 1 C00001[l_im] -> 1 C00311[l_im]
lR01899[l_im]	1 C00311[l_im] + 1 C00006[l_im] -> 1 C05379[l_im] + 1 C00005[l_im] + 1 C00080[l_im]
lR00268[l_im]	1 C05379[l_im] -> 1 C00026[l_im] + 1 C00011[l_im]
lR00709[l_im]	1 C00311[l_im] + 1 C00003[l_im] -> 1 C00026[l_im] + 1 C00011[l_im] + 1 C00004[l_im] + 1 C00080[l_im]
lR02570[l_im]	1 C00010[l_im] + 1 C16254[l_im] <-> 1 C00091[l_im] + 1 C15973[l_im]
lR00432[l_im]	1 C00035[l_im] + 1 C00009[l_im] + 1 C00091[l_im] -> 1 C00044[l_im] + 1 C00042[l_im] + 1 C00010[l_im]
lR00330[l_im]	1 C00008[l_im] + 1 C00044[l_im] <-> 1 C00002[l_im] + 1 C00035[l_im]
lR00405[l_im]	1 C00008[l_im] + 1 C00009[l_im] + 1 C00091[l_im] -> 1 C00002[l_im] + 1 C00042[l_im] + 1 C00010[l_im]
lR10343[l_im]	1 C00091[l_im] + 1 C00033[l_im] -> 1 C00024[l_im] + 1 C00042[l_im]
lR01082[l_im]	1 C00122[l_im] + 1 C00001[l_im] -> 1 C00149[l_im]
lR01197[l_im]	2 C00139[l_im] + 1 C00026[l_im] + 1 C00010[l_im] <-> 2 C00138[l_im] + 1 C00091[l_im] + 1 C00011[l_im] + 2 C00080[l_im]
lR03316[l_im]	1 C05381[l_im] + 1 C15972[l_im] -> 1 C16254[l_im] + 1 C00068[l_im]
lR00621[l_im]	1 C00026[l_im] + 1 C00068[l_im] -> 1 C05381[l_im] + 1 C00011[l_im]
lR07618[l_im]	1 C15973[l_im] + 1 C00003[l_im] -> 1 C15972[l_im] + 1 C00004[l_im] + 1 C00080[l_im]
lR01195[l_im]	2 C00138[l_im] + 1 C00006[l_im] + 1 C00080[l_im] <-> 2 C00139[l_im] + 1 C00005[l_im]
lR00342[l_im]	1 C00149[l_im] + 1 C00003[l_im] <-> 1 C00036[l_im] + 1 C00004[l_im] + 1 C00080[l_im]
lR00361[l_im]	1 C00149[l_im] + 1 C00016[l_im] -> 1 C00036[l_im] + 1 C01352[l_im]
lRlabel14reg	1 BeginOxidativePhosphorylation[l_im] ->
lR200[l_im]	1 C00004[l_im] -> 1 C00003[l_im] + 1 C00080[l_im] + 2 C05359[l_im]
lR201[l_im]	1 C00016[l_im] + 2 C05359[l_im] + 2 C00080[l_im] -> 1 C01352[l_im]
lR202[l_im]	2 C00080[l_im] + 1 C01352[l_im] -> 4 C00080[l_om] + 1 C00016[l_im] + 2 C05359[l_im]
lR203[l_im]	0.5 C00007[l_im] + 4 C00080[l_im] + 2 C05359[l_im] -> 1 C00001[l_im] + 2 C00080[l_om]
lR204[l_im]	1 C00009[l_im] + 1 C00008[l_im] + 3 C00080[l_om] -> 3 C00080[l_im] + 1 C00002[l_im] + 1 C00001[l_im]
lR02164[l_im]	1 C00016[l_im] + 1 C00042[l_im] -> 1 C01352[l_im] + 1 C00122[l_im]
lR205[l_im]	1 C00004[l_im] + 1 C00080[l_im] + 0.5 C00007[l_im] -> 1 C00003[l_im] + 10 C00080[l_om] + 1 C00001[l_im]
lRlabel15reg	1 BeginPentosePhosphatePathway[l_p] ->
lR01049[l_p]	1 C00002[l_p] + 1 C00117[l_p] -> 1 C00020[l_p] + 1 C00119[l_p]
lR01056[l_p]	1 C00199[l_p] -> 1 C00117[l_p]
lR01528[l_p]	1 C00345[l_p] + 1 C00006[l_p] -> 1 C00199[l_p] + 1 C00011[l_p] + 1 C00005[l_p] + 1 C00080[l_p]
lR02035[l_p]	1 C01236[l_p] + 1 C00001[l_p] -> 1 C00345[l_p]
lR02036[l_p]	1 C00345[l_p] -> 1 C04442[l_p] + 1 C00001[l_p]
lR02736[l_p]	1 C01172[l_p] + 1 C00006[l_p] -> 1 C01236[l_p] + 1 C00005[l_p] + 1 C00080[l_p]
lR05605[l_p]	1 C04442[l_p] <-> 1 C00118[l_p] + 1 C00022[l_p]
lR01058[l_p]	1 C00118[l_p] + 1 C00006[l_p] + 1 C00001[l_p] -> 1 C00197[l_p] + 1 C00005[l_p] + 1 C00080[l_p]
lR01070[l_p]	1 C05378[l_p] <-> 1 C00111[l_p] + 1 C00118[l_p]
lR04780[l_p]	1 C05378[l_p] + 1 C00001[l_p] -> 1 C05345[l_p] + 1 C00009[l_p]
lR02740[l_p]	1 C05345[l_p] <-> 1 C00668[l_p]
lR02739[l_p]	1 C00668[l_p] <-> 1 C01172[l_p]
lR10860[l_p]	1 C00118[l_p] + 1 C00003[l_p] + 1 C00001[l_p] -> 1 C00197[l_p] + 1 C00004[l_p] + 1 C00080[l_p]
lRlabel16reg	1 BeginAlaAspGluMetabolism[l_p] ->
lR00578[l_p]	1 C00002[l_p] + 1 C00049[l_p] + 1 C00064[l_p] + 1 C00001[l_p] -> 1 C00020[l_p] + 1 C00013[l_p] + 1 C00152[l_p] + 1 C00025[l_p]
lR00355[l_p]	1 C00036[l_p] + 1 C00025[l_p] <-> 1 C00049[l_p] + 1 C00026[l_p]
lR10092[l_p]	1 C00011[l_p] + 1 C00001[l_p] <-> 1 C00288[l_p] + 1 C00080[l_p]
lR00575[l_p]	2 C00002[l_p] + 1 C00064[l_p] + 1 C00288[l_p] + 1 C00080[l_p] + 1 C00001[l_p] -> 2 C00008[l_p] + 1 C00009[l_p] + 1 C00025[l_p] + 1 C00169[l_p]
lR00253[l_p]	1 C00002[l_p] + 1 C00025[l_p] + 1 C00014[l_p] -> 1 C00008[l_p] + 1 C00009[l_p] + 1 C00064[l_p]
lR00248[l_p]	1 C00026[l_p] + 1 C00014[l_p] + 1 C00005[l_p] + 1 C00080[l_p] <-> 1 C00025[l_p] + 1 C00006[l_p] + 1 C00001[l_p]
lR00258[l_p]	1 C00022[l_p] + 1 C00025[l_p] <-> 1 C00041[l_p] + 1 C00026[l_p]
lR00397[l_p]	1 C00049[l_p] <-> 1 C00041[l_p] + 1 C00011[l_p]
lR00707[l_p]	1 C03912[l_p] + 1 C00003[l_p] + 2 C00001[l_p] <-> 1 C00025[l_p] + 1 C00004[l_p] + 1 C00080[l_p]
lRlabel17reg	1 BeginGlySerThrMetabolism[l_p] ->
lR01513[l_p]	1 C00197[l_p] + 1 C00003[l_p] <-> 1 C03232[l_p] + 1 C00004[l_p] + 1 C00080[l_p]
lR04173[l_p]	1 C03232[l_p] + 1 C00025[l_p] <-> 1 C01005[l_p] + 1 C00026[l_p]
lR00582[l_p]	1 C01005[l_p] + 1 C00001[l_p] -> 1 C00065[l_p] + 1 C00009[l_p]
lR00945[l_p]	1 C00101[l_p] + 1 C00065[l_p] <-> 1 C00143[l_p] + 1 C00037[l_p] + 1 C00001[l_p]
lR01226[l_p]	1 C00143[l_p] + 1 C00141[l_p] + 1 C00001[l_p] <-> 1 C00101[l_p] + 1 C00966[l_p]
lR01216[l_p]	1 C00966[l_p] <-> 1 C00141[l_p] + 1 C00067[l_p]
lR00602[l_p]	1 C00067[l_p] + 2 C00001[l_p] <-> 1 C00132[l_p] + 1 C00027[l_p]
lR00604[l_p]	1 C00067[l_p] + 1 C00003[l_p] + 1 C00001[l_p] <-> 1 C00058[l_p] + 1 C00004[l_p] + 1 C00080[l_p]
lR00519[l_p]	1 C00058[l_p] + 1 C00003[l_p] <-> 1 C00080[l_p] + 1 C00011[l_p] + 1 C00004[l_p]
lR00009[l_p]	2 C00027[l_p] <-> 1 C00007[l_p] + 2 C00001[l_p]
lR03425[l_p]	1 C00037[l_p] + 1 C02051[l_p] -> 1 C01242[l_p] + 1 C00011[l_p]
lR04125[l_p]	1 C01242[l_p] + 1 C00101[l_p] -> 1 C02972[l_p] + 1 C00143[l_p] + 1 C00014[l_p]
lR03815[l_p]	1 C02972[l_p] + 1 C00003[l_p] -> 1 C02051[l_p] + 1 C00004[l_p] + 1 C00080[l_p]
lR00751[l_p]	1 C00037[l_p] + 1 C00084[l_p] <-> 1 C00188[l_p]
lRlabel18reg	1 BeginPheTyrTrpBiosynthesis[l_p] ->
lR01067[l_p]	1 C00085[l_p] + 1 C00118[l_p] <-> 1 C00279[l_p] + 1 C00231[l_p]
lR01826[l_p]	1 C00074[l_p] + 1 C00279[l_p] + 1 C00001[l_p] -> 1 C04691[l_p] + 1 C00009[l_p]
lR03083[l_p]	1 C04691[l_p] -> 1 C00944[l_p] + 1 C00009[l_p]
lR03084[l_p]	1 C00944[l_p] <-> 1 C02637[l_p] + 1 C00001[l_p]
lR02413[l_p]	1 C02637[l_p] + 1 C00005[l_p] + 1 C00080[l_p] <-> 1 C00493[l_p] + 1 C00006[l_p]
lR02412[l_p]	1 C00002[l_p] + 1 C00493[l_p] -> 1 C00008[l_p] + 1 C03175[l_p]
lR03460[l_p]	1 C00074[l_p] + 1 C03175[l_p] <-> 1 C00009[l_p] + 1 C01269[l_p]
lR01714[l_p]	1 C01269[l_p] -> 1 C00251[l_p] + 1 C00009[l_p]
lR01715[l_p]	1 C00251[l_p] <-> 1 C00254[l_p]
lR01731[l_p]	1 C00049[l_p] + 1 C00254[l_p] -> 1 C00036[l_p] + 1 C00826[l_p]
lR00691[l_p]	1 C00826[l_p] -> 1 C00079[l_p] + 1 C00001[l_p] + 1 C00011[l_p]
lR00733[l_p]	1 C00826[l_p] + 1 C00006[l_p] -> 1 C00082[l_p] + 1 C00011[l_p] + 1 C00005[l_p] + 1 C00080[l_p]
lR00985[l_p]	1 C00251[l_p] + 1 C00014[l_p] -> 1 C00108[l_p] + 1 C00022[l_p] + 1 C00001[l_p]
lR01073[l_p]	1 C00119[l_p] + 1 C00108[l_p] <-> 1 C00013[l_p] + 1 C04302[l_p]
lR03509[l_p]	1 C04302[l_p] <-> 1 C01302[l_p]
lR03508[l_p]	1 C01302[l_p] <-> 1 C03506[l_p] + 1 C00011[l_p] + 1 C00001[l_p]
lR02722[l_p]	1 C00065[l_p] + 1 C03506[l_p] <-> 1 C00078[l_p] + 1 C00118[l_p] + 1 C00001[l_p]
lRlabel19reg	1 BeginValLeuIleBiosynthesis[l_p] ->
lR00996[l_p]	1 C00188[l_p] -> 1 C00109[l_p] + 1 C00014[l_p]
lR08648[l_p]	1 C00022[l_p] + 1 C00109[l_p] -> 1 C06006[l_p] + 1 C00011[l_p]
lR05069[l_p]	1 C06006[l_p] <-> 1 C14463[l_p]
lR05068[l_p]	1 C14463[l_p] + 1 C00005[l_p] + 1 C00080[l_p] <-> 1 C06007[l_p] + 1 C00006[l_p]
lR05070[l_p]	1 C06007[l_p] -> 1 C00671[l_p] + 1 C00001[l_p]
lR02199[l_p]	1 C00671[l_p] + 1 C00025[l_p] -> 1 C00407[l_p] + 1 C00026[l_p]
lR00226[l_p]	2 C00022[l_p] -> 1 C06010[l_p] + 1 C00011[l_p]
lR05071[l_p]	1 C06010[l_p] <-> 1 C04181[l_p]
lR04440[l_p]	1 C04181[l_p] + 1 C00005[l_p] + 1 C00080[l_p] <-> 1 C04272[l_p] + 1 C00006[l_p]
lR04441[l_p]	1 C04272[l_p] <-> 1 C00141[l_p] + 1 C00001[l_p]
lR01214[l_p]	1 C00141[l_p] + 1 C00025[l_p] -> 1 C00183[l_p] + 1 C00026[l_p]
lR01213[l_p]	1 C00141[l_p] + 1 C00001[l_p] + 1 C00024[l_p] -> 1 C02504[l_p] + 1 C00010[l_p]
lR03968[l_p]	1 C02504[l_p] <-> 1 C02631[l_p] + 1 C00001[l_p]
lR04001[l_p]	1 C02631[l_p] + 1 C00001[l_p] <-> 1 C04411[l_p]
lR04426[l_p]	1 C04411[l_p] + 1 C00003[l_p] <-> 1 C04236[l_p] + 1 C00004[l_p] + 1 C00080[l_p]
lR01652[l_p]	1 C04236[l_p] <-> 1 C00233[l_p] + 1 C00011[l_p]
lR01090[l_p]	1 C00233[l_p] + 1 C00025[l_p] <-> 1 C00123[l_p] + 1 C00026[l_p]
lRlabel20reg	1 BeginLysBiosynthesis[l_p] ->
lR00271[l_p]	1 C00024[l_p] + 1 C00001[l_p] + 1 C00026[l_p] <-> 1 C01251[l_p] + 1 C00010[l_p]
lR03444[l_p]	1 C01251[l_p] <-> 1 C04002[l_p] + 1 C00001[l_p]
lR04371[l_p]	1 C04002[l_p] + 1 C00001[l_p] <-> 1 C05662[l_p]
lR01934[l_p]	1 C05662[l_p] + 1 C00003[l_p] <-> 1 C00322[l_p] + 1 C00011[l_p] + 1 C00004[l_p] + 1 C00080[l_p]
lR01939[l_p]	1 C00322[l_p] + 1 C00025[l_p] <-> 1 C00956[l_p] + 1 C00026[l_p]
lR03098[l_p]	1 C00956[l_p] + 1 C00002[l_p] -> 1 C05560[l_p] + 1 C00013[l_p]
lR04863[l_p]	1 C05560[l_p] + 1 C11482[l_p] -> 1 C05535[l_p] + 1 C00020[l_p]
lR04390[l_p]	1 C05535[l_p] + 1 C00005[l_p] + 1 C00080[l_p] -> 1 C04076[l_p] + 1 C11482[l_p] + 1 C00006[l_p]
lR02315[l_p]	1 C00449[l_p] + 1 C00006[l_p] + 1 C00001[l_p] <-> 1 C00025[l_p] + 1 C04076[l_p] + 1 C00005[l_p] + 1 C00080[l_p]
lR00715[l_p]	1 C00449[l_p] + 1 C00003[l_p] + 1 C00001[l_p] <-> 1 C00047[l_p] + 1 C00026[l_p] + 1 C00004[l_p] + 1 C00080[l_p]
lRlabel21reg	1 BeginHisMetabolism[l_p] ->
lR01071[l_p]	1 C00002[l_p] + 1 C00119[l_p] <-> 1 C02739[l_p] + 1 C00013[l_p]
lR04035[l_p]	1 C02739[l_p] + 1 C00001[l_p] -> 1 C02741[l_p] + 1 C00013[l_p]
lR04037[l_p]	1 C02741[l_p] + 1 C00001[l_p] -> 1 C04896[l_p]
lR04640[l_p]	1 C04896[l_p] -> 1 C04916[l_p]
lR04558[l_p]	1 C04916[l_p] + 1 C00064[l_p] -> 1 C04666[l_p] + 1 C04677[l_p] + 1 C00025[l_p]
lR03457[l_p]	1 C04666[l_p] -> 1 C01267[l_p] + 1 C00001[l_p]
lR03243[l_p]	1 C01267[l_p] + 1 C00025[l_p] <-> 1 C01100[l_p] + 1 C00026[l_p]
lR03013[l_p]	1 C01100[l_p] + 1 C00001[l_p] -> 1 C00860[l_p] + 1 C00009[l_p]
lR03012[l_p]	1 C00860[l_p] + 1 C00003[l_p] -> 1 C01929[l_p] + 1 C00004[l_p] + 1 C00080[l_p]
lR01163[l_p]	1 C01929[l_p] + 1 C00001[l_p] + 1 C00003[l_p] -> 1 C00135[l_p] + 1 C00004[l_p] + 1 C00080[l_p]
lRlabel22reg	1 BeginStarchStorage[l_p] ->
lR02421[l_p]	1 C00498[l_p] -> 1 C00008[l_p] + 1 C00718[l_p]
lR02110[l_p]	2 C00718[l_p] -> 1 C00369[l_p]
lR02111[l_p]	1 C00369[l_p] + 1 C00009[l_p] -> 1 C00718[l_p] + 1 C00103[l_p]
lRlabel23reg	1 BeginCysteineandMethionineMetabolism[l_p] ->
lR00650[l_p]	1 C00019[l_p] + 1 C00155[l_p] <-> 1 C00021[l_p] + 1 C00073[l_p]
lR10404[l_p]	1 C00021[l_p] + 1 C00132[l_p] -> 1 C00019[l_p] + 1 C00001[l_p]
lR00999[l_p]	1 C00109[l_p] + 1 C00042[l_p] + 1 C00014[l_p] <-> 1 C01118[l_p] + 1 C00001[l_p]
lRlabel24reg	1 BeginArginineBiosynthesis[l_p] ->
lR01398[l_p]	1 C00169[l_p] + 1 C00077[l_p] <-> 1 C00009[l_p] + 1 C00327[l_p]
lR01954[l_p]	1 C00002[l_p] + 1 C00327[l_p] + 1 C00049[l_p] -> 1 C00020[l_p] + 1 C00013[l_p] + 1 C03406[l_p]
lR01086[l_p]	1 C03406[l_p] <-> 1 C00122[l_p] + 1 C00062[l_p]
lR00551[l_p]	1 C00062[l_p] + 1 C00001[l_p] <-> 1 C00077[l_p] + 1 C00086[l_p]
lR00131[l_p]	1 C00086[l_p] + 1 C00001[l_p] <-> 1 C00011[l_p] + 2 C00014[l_p]
lRlabel25reg	1 BeginArginineandProlineMetabolism[l_p] -> 1 includelR00551[l_p]
lR00667[l_p]	1 C00077[l_p] + 1 C00026[l_p] <-> 1 C01165[l_p] + 1 C00025[l_p]
lR00245[l_p]	1 C01165[l_p] + 1 C00003[l_p] + 1 C00001[l_p] <-> 1 C00025[l_p] + 1 C00004[l_p] + 1 C00080[l_p]
lR01248[l_p]	1 C00148[l_p] + 1 C00003[l_p] <-> 1 C03912[l_p] + 1 C00004[l_p] + 1 C00080[l_p]
lRlabel26reg	1 BeginMiscellaneous[l_p] ->
lR00004[l_p]	1 C00013[l_p] + 1 C00001[l_p] -> 2 C00009[l_p]
lR00122[l_p]	1 C00020[l_p] + 1 C00009[l_p] <-> 1 C00008[l_p] + 1 C00001[l_p]
lRlabel27reg	1 BeginStarchMet[l_cl] ->
lR11261[l_cl]	1 C00369[l_cl] + 1 C00001[l_cl] -> 1 C01935[l_cl]
lR11262[l_cl]	1 C01935[l_cl] + 1 C00001[l_cl] -> 1 C00208[l_cl]
lR02112[l_cl]	2 C00369[l_cl] -> 1 C00721[l_cl] + 1 C00208[l_cl]
lR01791[l_cl]	1 C00721[l_cl] + 1 C00001[l_cl] -> 1 C00031[l_cl]
lR00028[l_cl]	1 C00208[l_cl] + 1 C00001[l_cl] -> 2 C00031[l_cl]
lRlabel28reg	1 BeginUSATFABiosyn[l_c] ->
lR08178[l_c]	1 C16162[l_c] + 1 C00001[l_c] <-> 1 C00010[l_c] + 1 C06427[l_c]
lR08177[l_c]	1 C02050[l_c] + 1 C00001[l_c] <-> 1 C00010[l_c] + 1 C01595[l_c]
lR11043[l_c]	1 C00510[l_c] + 2 C00999[l_c] + 1 C00007[l_c] + 2 C00080[l_c] <-> 1 C02050[l_c] + 2 C00996[l_c] + 2 C00001[l_c]
lR12205[l_c]	1 C02050[l_c] + 2 C00999[l_c] + 1 C00007[l_c] + 2 C00080[l_c] <-> 1 C16162[l_c] + 2 C00996[l_c] + 2 C00001[l_c]
lR00100[l_c]	1 C00004[l_c] + 2 C00996[l_c] <-> 1 C00003[l_c] + 2 C00999[l_c] + 1 C00080[l_c]
lR01274[l_c]	1 C00154[l_c] + 1 C00001[l_c] <-> 1 C00010[l_c] + 1 C00249[l_c]
lR08174[l_c]	1 C00412[l_c] + 1 C00001[l_c] <-> 1 C00010[l_c] + 1 C01530[l_c]
lR08184[l_c]	1 C16528[l_c] + 1 C00001[l_c] <-> 1 C00010[l_c] + 1 C08281[l_c]
lR08176[l_c]	1 C00510[l_c] + 1 C00001[l_c] <-> 1 C00010[l_c] + 1 C00712[l_c]
lR08186[l_c]	1 C16530[l_c] + 1 C00001[l_c] <-> 1 C00010[l_c] + 1 C16526[l_c]
lR08187[l_c]	1 C16531[l_c] + 1 C00001[l_c] <-> 1 C00010[l_c] + 1 C08316[l_c]
lR07758[l_c]	1 C00083[l_c] + 1 C00154[l_c] <-> 1 C16216[l_c] + 1 C00010[l_c] + 1 C00011[l_c]
lR07759[l_c]	1 C16216[l_c] + 1 C00005[l_c] + 1 C00080[l_c] <-> 1 C16217[l_c] + 1 C00006[l_c]
lR07760[l_c]	1 C16217[l_c] <-> 1 C16218[l_c] + 1 C00001[l_c]
lR07761[l_c]	1 C16218[l_c] + 1 C00005[l_c] + 1 C00080[l_c] <-> 1 C00412[l_c] + 1 C00006[l_c]
lR12048[l_c]	1 C00412[l_c] + 1 C00005[l_c] + 1 C00080[l_c] + 1 C00007[l_c] <-> 1 C00510[l_c] + 1 C00006[l_c] + 2 C00001[l_c]
lR02224[l_c]	1 C00412[l_c] + 1 C00083[l_c] + 2 C00005[l_c] + 2 C00080[l_c] <-> 1 C02041[l_c] + 1 C00011[l_c] + 2 C00006[l_c] + 1 C00010[l_c] + 1 C00001[l_c]
lR10825-8[l_c]1	1 C02041[l_c] + 1 C00083[l_c] + 2 C00005[l_c] + 2 C00080[l_c] <-> 1 C16528[l_c] + 1 C00011[l_c] + 2 C00006[l_c] + 1 C00010[l_c] + 1 C00001[l_c]
lR10825-8[l_c]2	1 C00510[l_c] + 1 C00083[l_c] + 2 C00005[l_c] + 2 C00080[l_c] <-> 1 C16530[l_c] + 1 C00011[l_c] + 2 C00006[l_c] + 1 C00010[l_c] + 1 C00001[l_c]
lR10825-8[l_c]3	1 C16530[l_c] + 1 C00083[l_c] + 2 C00005[l_c] + 2 C00080[l_c] <-> 1 C16531[l_c] + 1 C00011[l_c] + 2 C00006[l_c] + 1 C00010[l_c] + 1 C00001[l_c]
lRlabel29reg	1 BeginFAdeg[l_c] ->
lR01279[l_c]	1 C00154[l_c] + 1 C00016[l_c] <-> 1 C05272[l_c] + 1 C01352[l_c]
lR04738[l_c]	1 C05258[l_c] <-> 1 C05272[l_c] + 1 C00001[l_c]
lR04737[l_c]	1 C05258[l_c] + 1 C00003[l_c] <-> 1 C05259[l_c] + 1 C00004[l_c] + 1 C00080[l_c]
lR03991[l_c]	1 C02593[l_c] + 1 C00024[l_c] <-> 1 C00010[l_c] + 1 C05259[l_c]
lR03990[l_c]	1 C02593[l_c] + 1 C00016[l_c] <-> 1 C05273[l_c] + 1 C01352[l_c]
lR04740[l_c]	1 C05260[l_c] <-> 1 C05273[l_c] + 1 C00001[l_c]
lR04739[l_c]	1 C05260[l_c] + 1 C00003[l_c] <-> 1 C05261[l_c] + 1 C00004[l_c]
lR03858[l_c]	1 C01832[l_c] + 1 C00024[l_c] <-> 1 C00010[l_c] + 1 C05261[l_c]
lR03857[l_c]	1 C01832[l_c] + 1 C00016[l_c] <-> 1 C03221[l_c] + 1 C01352[l_c]
lR04170[l_c]	1 C05262[l_c] <-> 1 C03221[l_c] + 1 C00001[l_c]
lR04741[l_c]	1 C05262[l_c] + 1 C00003[l_c] <-> 1 C05263[l_c] + 1 C00004[l_c] + 1 C00080[l_c]
lR04742[l_c]	1 C05274[l_c] + 1 C00024[l_c] <-> 1 C00010[l_c] + 1 C05263[l_c]
lR04754[l_c]	1 C05274[l_c] + 1 C00016[l_c] <-> 1 C05275[l_c] + 1 C01352[l_c]
lR04744[l_c]	1 C05264[l_c] <-> 1 C05275[l_c] + 1 C00001[l_c]
lR04743[l_c]	1 C05264[l_c] + 1 C00003[l_c] <-> 1 C05265[l_c] + 1 C00004[l_c] + 1 C00080[l_c]
lR03778[l_c]	1 C01944[l_c] + 1 C00024[l_c] <-> 1 C00010[l_c] + 1 C05265[l_c]
lR03777[l_c]	1 C01944[l_c] + 1 C00016[l_c] <-> 1 C05276[l_c] + 1 C01352[l_c]
lR04746[l_c]	1 C05266[l_c] <-> 1 C05276[l_c] + 1 C00001[l_c]
lR04745[l_c]	1 C05266[l_c] + 1 C00003[l_c] <-> 1 C05267[l_c] + 1 C00004[l_c] + 1 C00080[l_c]
lR04747[l_c]	1 C05270[l_c] + 1 C00024[l_c] <-> 1 C00010[l_c] + 1 C05267[l_c]
lR04751[l_c]	1 C05270[l_c] + 1 C00016[l_c] <-> 1 C05271[l_c] + 1 C01352[l_c]
lR04749[l_c]	1 C05268[l_c] <-> 1 C05271[l_c] + 1 C00001[l_c]
lR04748[l_c]	1 C05268[l_c] + 1 C00003[l_c] <-> 1 C05269[l_c] + 1 C00004[l_c] + 1 C00080[l_c]
lR01177[l_c]	1 C00024[l_c] + 1 C00136[l_c] <-> 1 C00010[l_c] + 1 C05269[l_c]
lR01175[l_c]	1 C00136[l_c] + 1 C00016[l_c] <-> 1 C01352[l_c] + 1 C00877[l_c]
lR03026[l_c]	1 C01144[l_c] <-> 1 C00877[l_c] + 1 C00001[l_c]
lR01975[l_c]	1 C01144[l_c] + 1 C00003[l_c] <-> 1 C00332[l_c] + 1 C00004[l_c] + 1 C00080[l_c]
lR00238[l_c]	2 C00024[l_c] <-> 1 C00010[l_c] + 1 C00332[l_c]
lR00742[l_c]	1 C00002[l_c] + 1 C00024[l_c] + 1 C00288[l_c] <-> 1 C00008[l_c] + 1 C00009[l_c] + 1 C00083[l_c]
lRlabel30reg	1 BeginTransportSinkExchange[l_c] ->
lR001si	1 C00021[l_p] ->
lR002si	1 C00073[l_p] ->
lR003t	1 C00002[l_om] + 1 C00008[l_c] -> 1 C00002[l_c] + 1 C00008[l_om]
lR004t	1 C00002[l_im] + 1 C00008[l_om] -> 1 C00002[l_om] + 1 C00008[l_im]
lR005t	1 C00064[l_c] + 1 C00080[l_c] <-> 1 C00064[l_p] + 1 C00080[l_p]
lR006t	1 C00007[l_c] <-> 1 C00007[l_om]
lR007t	1 C00007[l_om] <-> 1 C00007[l_im]
lR008t	1 C00025[l_p] + 1 C00149[l_c] -> 1 C00025[l_c] + 1 C00149[l_p]
lR009t	1 C00197[l_p] <-> 1 C00197[l_c]
lR010t	1 C00036[l_c] + 1 C00149[l_p] -> 1 C00036[l_p] + 1 C00149[l_c]
lR011t	1 C00006[l_p] -> 1 C00006[l_c]
lR012t	1 C00005[l_c] -> 1 C00005[l_p]
lR013t	1 C00005[l_im] <-> 1 C00005[l_c]
lR014t	1 C00006[l_im] <-> 1 C00006[l_c]
lR015t	1 C00188[l_p] + 1 C00080[l_p] -> 1 C00188[l_c] + 1 C00080[l_c]
lR016t	1 C00037[l_p] + 1 C00080[l_p] -> 1 C00037[l_c] + 1 C00080[l_c]
lR017t	1 C00074[l_c] + 1 C00009[l_p] -> 1 C00074[l_p] + 1 C00009[l_c]
lR018t	1 C00085[l_c] -> 1 C00085[l_p]
lR019t	1 C00079[l_p] + 1 C00080[l_p] -> 1 C00079[l_c] + 1 C00080[l_c]
lR020t	1 C00022[l_c] <-> 1 C00022[l_om]
lR021t	1 C00022[l_om] <-> 1 C00022[l_im]
lR022t	1 C00024[l_c] -> 1 C00024[l_om]
lR023t	1 C00024[l_om] -> 1 C00024[l_im]
lR024t	1 C00001[l_c] -> 1 C00001[l_om]
lR025t	1 C00001[l_om] -> 1 C00001[l_im]
lR026t	1 C00009[l_c] <-> 1 C00009[l_om]
lR027t	1 C00009[l_om] <-> 1 C00009[l_im]
lR028t	1 C00033[l_om] <-> 1 C00033[l_c]
lR029t	1 C00033[l_im] <-> 1 C00033[l_om]
lR030t	1 C00149[l_im] -> 1 C00149[l_c]
lR031t	1 C00036[l_c] -> 1 C00036[l_om]
lR032t	1 C00036[l_om] <-> 1 C00036[l_im]
lR033t	1 C00049[l_p] <-> 1 C00049[l_c]
lR034t	1 C00064[l_e] + 1 C00080[l_e] <-> 1 C00064[l_c] + 1 C00080[l_c]
lR035t	1 C00080[l_e] + 1 C00089[l_c] <-> 1 C00080[l_c] + 1 C00089[l_e]
lR036t	1 C00029[l_c] + 1 C00105[l_e] -> 1 C00029[l_e] + 1 C00105[l_c]
lR037t	1 C00041[l_c] + 1 C00080[l_c] <-> 1 C00041[l_p] + 1 C00080[l_p]
lR039t	1 C00041[l_e] + 1 C00080[l_e] <-> 1 C00041[l_c] + 1 C00080[l_c]
lR040t	1 C00014[l_e] <-> 1 C00014[l_c]
lR041t	1 C00014[l_c] <-> 1 C00014[l_p]
lR042t	1 C00082[l_p] + 1 C00080[l_p] -> 1 C00082[l_c] + 1 C00080[l_c]
lR043t	1 C00498[l_c] -> 1 C00498[l_p]
lR044t	1 C00024[l_c] <-> 1 C00024[l_p]
lR045t	1 C00059[l_e] -> 1 C00059[l_c]
lR046t	1 C01352[l_om] <-> 1 C01352[l_c]
lR047t	1 C01352[l_im] <-> 1 C01352[l_om]
lR048t	1 C00010[l_c] <-> 1 C00010[l_om]
lR049t	1 C00010[l_om] <-> 1 C00010[l_im]
lR050t	1 C00010[l_c] <-> 1 C00010[l_p]
lR051t	1 C00016[l_c] <-> 1 C00016[l_om]
lR052t	1 C00016[l_om] <-> 1 C00016[l_im]
lR053t	1 C00004[l_p] <-> 1 C00004[l_c]
lR054t	1 C00004[l_c] <-> 1 C00004[l_om]
lR055t	1 C00004[l_om] <-> 1 C00004[l_im]
lR056t	1 C00003[l_p] <-> 1 C00003[l_c]
lR057t	1 C00003[l_c] <-> 1 C00003[l_om]
lR058t	1 C00003[l_om] <-> 1 C00003[l_im]
lR059t	1 C00169[l_p] <-> 1 C00169[l_c]
lR060t	1 C00001[l_e] <-> 1 C00001[l_c]
lR061t	1 C00001[l_c] <-> 1 C00001[l_p]
lR062t	1 C00183[l_p] + 1 C00080[l_p] -> 1 C00183[l_c] + 1 C00080[l_c]
lR063t	1 C00007[l_e] <-> 1 C00007[l_c]
lR064t	1 C00009[l_e] <-> 1 C00009[l_c]
lR065t	1 C00009[l_c] <-> 1 C00009[l_p]
lR066t	1 C00022[l_c] <-> 1 C00022[l_p]
lR067t	1 C00074[l_c] + 1 C00009[l_p] -> 1 C00074[l_p] + 1 C00009[l_c]
lR068t	1 C00141[l_c] -> 1 C00141[l_p]
lR069t	1 C00047[l_p] -> 1 C00047[l_c]
lR070t	1 C00407[l_p] -> 1 C00407[l_c]
lR071t	1 C00123[l_p] + 1 C00080[l_p] -> 1 C00123[l_c] + 1 C00080[l_c]
lR072t	1 C00084[l_c] <-> 1 C00084[l_p]
lR073t	1 C00111[l_p] <-> 1 C00111[l_c]
lR074t	1 C01172[l_c] -> 1 C01172[l_p]
lR075t	1 C00152[l_p] + 1 C00080[l_c] <-> 1 C00152[l_c] + 1 C00080[l_p]
lR076t	1 C00117[l_c] <-> 1 C00117[l_p]
lR077t	1 C00037[l_c] + 1 C00080[l_p] <-> 1 C00037[l_p] + 1 C00080[l_c]
lR078t	1 C00188[l_c] + 1 C00080[l_p] <-> 1 C00188[l_p] + 1 C00080[l_c]
lR079t	1 C00135[l_p] + 1 C00080[l_c] <-> 1 C00135[l_c] + 1 C00080[l_p]
lR080t	1 C00065[l_p] + 1 C00080[l_c] <-> 1 C00065[l_c] + 1 C00080[l_p]
lR081t	1 C00718[l_p] <-> 1 C00718[l_c]
lR082t	1 C00118[l_p] + 1 C00009[l_c] -> 1 C00118[l_c] + 1 C00009[l_p]
lR083t	1 C00011[l_p] <-> 1 C00011[l_c]
lR084t	1 C00011[l_c] <-> 1 C00011[l_e]
lR085t	1 C00002[l_c] <-> 1 C00002[l_p]
lR086t	1 C00008[l_c] <-> 1 C00008[l_p]
lR087t	1 C00668[l_c] + 1 C00009[l_p] -> 1 C00668[l_p] + 1 C00009[l_c]
lR088t	1 C00103[l_c] + 1 C00009[l_p] <- 1 C00103[l_p] + 1 C00009[l_c]
lR089t	1 C00668[l_c] + 1 C00118[l_p] -> 1 C00668[l_p] + 1 C00118[l_c]
lR090t	1 C00080[l_c] <-> 1 C00080[l_e]
lR091t	1 C00205[l_e] <-> 1 C00205[l_c]
lR092t	1 C00205[l_c] <-> 1 C00205[l_cl]
lR093t	1 C00205[l_cl] <-> 1 C00205[l_t]
lR094t	1 C00001[l_c] <-> 1 C00001[l_cl]
lR095t	1 C00001[l_cl] <-> 1 C00001[l_t]
lR096t	1 C00080[l_c] <-> 1 C00080[l_cl]
lR097t	1 C00007[l_c] <-> 1 C00007[l_cl]
lR098t	1 C00007[l_cl] <-> 1 C00007[l_t]
lR099t	1 C00006[l_c] <-> 1 C00006[l_cl]
lR100t	1 C00005[l_c] <-> 1 C00005[l_cl]
lR101t	1 C00011[l_c] <-> 1 C00011[l_cl]
lR102t	1 C00009[l_c] <-> 1 C00009[l_cl]
lR103t	1 C00111[l_cl] -> 1 C00111[l_c]
lR104t	1 C00011[l_im] <-> 1 C00011[l_om]
lR105t	1 C00011[l_om] <-> 1 C00011[l_c]
lR106t	1 C00026[l_im] <-> 1 C00026[l_om]
lR107t	1 C00026[l_om] <-> 1 C00026[l_c]
lR108t	1 C00026[l_c] <-> 1 C00026[l_p]
lR109t	1 C00155[l_c] <-> 1 C00155[l_p]
lR110t	1 C00078[l_p] + 1 C00080[l_c] <-> 1 C00078[l_c] + 1 C00080[l_p]
lR111t	1 C00078[l_c] + 1 C00080[l_e] <-> 1 C00078[l_e] + 1 C00080[l_c]
lR112t	1 C00148[l_p] + 1 C00080[l_c] <-> 1 C00148[l_c] + 1 C00080[l_p]
lR113t	1 C00148[l_c] + 1 C00080[l_e] <-> 1 C00148[l_e] + 1 C00080[l_c]
lR114t	1 C00073[l_p] + 1 C00080[l_c] <-> 1 C00073[l_c] + 1 C00080[l_p]
lR115t	1 C00073[l_c] + 1 C00080[l_e] <-> 1 C00073[l_e] + 1 C00080[l_c]
lR116t	1 C00062[l_p] + 1 C00080[l_c] <-> 1 C00062[l_c] + 1 C00080[l_p]
lR117t	1 C00062[l_c] + 1 C00080[l_e] <-> 1 C00062[l_e] + 1 C00080[l_c]
lR118t	1 C01118[l_p] <-> 1 C01118[l_c]
lR119t	1 C00042[l_c] <-> 1 C00042[l_p]
lR120t	1 C00122[l_p] <-> 1 C00122[l_c]
lR121t	1 C00122[l_c] <-> 1 C00122[l_om]
lR122t	1 C00122[l_om] <-> 1 C00122[l_im]
lR123t	1 C00231[l_p] <-> 1 C00231[l_c]
lR124t	1 C00231[l_c] <-> 1 C00231[l_cl]
lR125t	1 C00047[l_c] + 1 C00080[l_e] -> 1 C00047[l_e] + 1 C00080[l_c]
lR126t	1 C00119[l_c] <-> 1 C00119[l_p]
lR127t	1 C04677[l_p] <-> 1 C04677[l_c]
lR128t	1 C00044[l_om] + 1 C00035[l_c] <-> 1 C00044[l_c] + 1 C00035[l_om]
lR129t	1 C00044[l_im] + 1 C00035[l_om] <-> 1 C00044[l_om] + 1 C00035[l_im]
lR130t	1 C00007[l_p] -> 1 C00007[l_c]
lR131t	1 C00042[l_c] <-> 1 C00042[l_om]
lR132t	1 C00042[l_om] <-> 1 C00042[l_im]
lR133t	1 C00097[l_c] + 1 C00080[l_e] <-> 1 C00097[l_e] + 1 C00080[l_c]
lR134t	1 C00031[l_cl] + 1 C00080[l_cl] <-> 1 C00031[l_c] + 1 C00080[l_c]
lR135t	1 C00208[l_cl] + 1 C00080[l_cl] -> 1 C00208[l_c] + 1 C00080[l_c]
lR136t	1 C00037[l_e] + 1 C00080[l_c] <-> 1 C00037[l_c] + 1 C00080[l_e]
lR137t	1 C00049[l_e] + 1 C00080[l_c] <-> 1 C00049[l_c] + 1 C00080[l_e]
lR138t	1 C00188[l_e] + 1 C00080[l_c] <-> 1 C00188[l_c] + 1 C00080[l_e]
lR139t	1 C00065[l_e] + 1 C00080[l_c] <-> 1 C00065[l_c] + 1 C00080[l_e]
lR140t	1 C00025[l_e] + 1 C00080[l_e] <-> 1 C00025[l_c] + 1 C00080[l_c]
lR141t	1 C00183[l_e] + 1 C00080[l_e] <-> 1 C00183[l_c] + 1 C00080[l_c]
lR142t	1 C00123[l_e] + 1 C00080[l_e] <-> 1 C00123[l_c] + 1 C00080[l_c]
lR143t	1 C08316[l_e] <-> 1 C08316[l_c]
lR144t	1 C16526[l_e] <-> 1 C16526[l_c]
lR145t	1 C08281[l_e] <-> 1 C08281[l_c]
lR146t	1 C06427[l_e] <-> 1 C06427[l_c]
lR147t	1 C01595[l_e] <-> 1 C01595[l_c]
lR148t	1 C00712[l_e] <-> 1 C00712[l_c]
lR149t	1 C01530[l_e] <-> 1 C01530[l_c]
lR150t	1 C00249[l_e] <-> 1 C00249[l_c]
lR151si	1 C00369[l_cl] ->
lR152si	1 C00369[l_p] ->
lR154si	1 C00760[l_e] ->
lR156ex	1 C00064[l_e] ->
lR157ex	1 C00014[l_e] <-
lR158ex	1 C00059[l_e] <-
lR159ex	1 C00001[l_e] ->
lR160ex	1 C00001[l_e] <-
lR161ex	1 C00007[l_e] <->
lR162ex	1 C00009[l_e] <-
lR163ex	1 C00205[l_e] <-
lR164ex	1 C00011[l_e] <->
lR165ex	1 C00062[l_e] ->
lR166ex	1 C00073[l_e] ->
lR167ex	1 C00148[l_e] ->
lR168ex	1 C00078[l_e] ->
lR169ex	1 C00047[l_e] ->
lR170ex	1 C00097[l_e] ->
lR171ex	1 C00080[l_e] <->
lR172ex	1 C00089[l_e] ->
lR173ex	1 C00041[l_e] ->
lR174ex	1 C00049[l_e] ->
lR175ex	1 C00188[l_e] ->
lR176ex	1 C00065[l_e] ->
lR177ex	1 C00025[l_e] ->
lR178ex	1 C00037[l_e] ->
lR179ex	1 C00183[l_e] ->
lR180ex	1 C00123[l_e] ->
lR181ex	1 C08316[l_e] ->
lR182ex	1 C16526[l_e] ->
lR183ex	1 C08281[l_e] ->
lR184ex	1 C06427[l_e] ->
lR185ex	1 C01595[l_e] ->
lR186ex	1 C00712[l_e] ->
lR187ex	1 C01530[l_e] ->
lR188ex	1 C00249[l_e] ->
lRlabel31reg	UptakesForSeed[l_c] ->
lR189ex	1 C00089[l_e] <-
lR190ex	1 C00041[l_e] <-
lR191ex	1 C00049[l_e] <-
lR192ex	1 C00188[l_e] <-
lR193ex	1 C00065[l_e] <-
lR194ex	1 C00025[l_e] <-
lR195ex	1 C00037[l_e] <-
lR196ex	1 C00183[l_e] <-
lR197ex	1 C00123[l_e] <-
lR198ex	1 C08316[l_e] <-
lR199ex	1 C16526[l_e] <-
lR200ex	1 C08281[l_e] <-
lR201ex	1 C06427[l_e] <-
lR202ex	1 C01595[l_e] <-
lR203ex	1 C00712[l_e] <-
lR204ex	1 C01530[l_e] <-
lR205ex	1 C00249[l_e] <-
lR206ex	1 C00064[l_e] <-
lR207ex	1 C00148[l_e] <-
