## Supplemental File 3 for "A Computational Framework to Study the Primary Lifecycle Metabolism of *Arabidopsis thaliana*"

rbiomass_wt	0.043348791 C00089[r_c] + 0.039812181 C00031[r_c] + 0.045888777 C00095[r_c] + 0.005933831 C00369[r_c] + 0.005933831 C00369[r_p] + 5.13683581 C00760[r_e] + 30 C00001[r_c] + 30 C00002[r_c] <-> 1 RootBiomass + 30 C00008[r_c] + 30 C00080[r_c] + 30 C00009[r_c]
rbiomass_loss	0.043348791 C00089[r_c] + 0.039812181 C00031[r_c] + 0.045888777 C00095[r_c] + 0.005933831 C00369[r_c] + 0.005933831 C00369[r_p] + 5.13683581 C00760[r_e] + 30 C00001[r_c] + 30 C00002[r_c] -> 30 C00008[r_c] + 30 C00080[r_c] + 30 C00009[r_c]
rbiomass_main	0.043348791 C00089[r_c] + 0.039812181 C00031[r_c] + 0.045888777 C00095[r_c] + 0.005933831 C00369[r_c] + 0.005933831 C00369[r_p] + 5.13683581 C00760[r_e] + 30 C00001[r_c] + 30 C00002[r_c] -> 30 C00008[r_c] + 30 C00080[r_c] + 30 C00009[r_c]
rbiomass_scen	0.043348791 C00089[r_c] + 0.039812181 C00031[r_c] + 0.045888777 C00095[r_c] + 0.005933831 C00369[r_c] + 0.005933831 C00369[r_p] + 5.13683581 C00760[r_e] + 30 C00001[r_c] + 30 C00002[r_c] -> 30 C00008[r_c] + 30 C00080[r_c] + 30 C00009[r_c]
rATPM	1 C00001[r_c] + 1 C00002[r_c] -> 1 C00080[r_c] + 1 C00008[r_c] + 1 C00009[r_c]
rbiomasssi	1 RootBiomass <->
rRlabel1reg	1 BeginStarchandSucroseMetabolism[r_c] ->
rR01823[r_c]	1 C00089[r_c] -> 1 C00095[r_c] + 1 C00718[r_c]
rR00760[r_c]	1 C00002[r_c] + 1 C00095[r_c] -> 1 C00008[r_c] + 1 C00085[r_c]
rR00771[r_c]	1 C00085[r_c] <-> 1 C00092[r_c]
rR08639[r_c]	1 C00092[r_c] <-> 1 C00103[r_c]
rR00289[r_c]	1 C00075[r_c] + 1 C00103[r_c] -> 1 C00013[r_c] + 1 C00029[r_c]
rR00948[r_c]	1 C00002[r_c] + 1 C00103[r_c] -> 1 C00013[r_c] + 1 C00498[r_c]
rR02421[r_c]	1 C00498[r_c] -> 1 C00008[r_c] + 1 C00718[r_c]
rR02110[r_c]	2 C00718[r_c] -> 1 C00369[r_c]
rR00803[r_c]	1 C00089[r_c] + 1 C00009[r_c] <-> 1 C00095[r_c] + 1 C00103[r_c]
rR02889[r_e]	1 C00029[r_e] -> 1 C00015[r_e] + 1 C00760[r_e]
rR00155[r_e]	1 C00015[r_e] + 1 C00001[r_e] -> 1 C00105[r_e] + 1 C00009[r_e]
rR00801[r_c]	1 C00089[r_c] + 1 C00001[r_c] <-> 1 C00095[r_c] + 1 C00031[r_c]
rRlabel2reg	1 BeginGlycolysisGluconeogenesis[r_c] ->
rR00959[r_c]	1 C00103[r_c] <-> 1 C00668[r_c]
rR02740[r_c]	1 C00668[r_c] <-> 1 C05345[r_c]
rR04779[r_c]	1 C00002[r_c] + 1 C05345[r_c] -> 1 C00008[r_c] + 1 C05378[r_c]
rR01070[r_c]	1 C05378[r_c] <-> 1 C00111[r_c] + 1 C00118[r_c]
rR01015[r_c]	1 C00111[r_c] <-> 1 C00118[r_c]
rR01058[r_c]	1 C00118[r_c] + 1 C00006[r_c] + 1 C00001[r_c] -> 1 C00197[r_c] + 1 C00005[r_c] + 1 C00080[r_c]
rR01518[r_c]	1 C00197[r_c] <-> 1 C00631[r_c]
rR00658[r_c]	1 C00631[r_c] <-> 1 C00001[r_c] + 1 C00074[r_c]
rR00200[r_c]	1 C00008[r_c] + 1 C00074[r_c] -> 1 C00002[r_c] + 1 C00022[r_c]
rR00014[r_c]	1 C00022[r_c] + 1 C00068[r_c] -> 1 C05125[r_c] + 1 C00011[r_c]
rR03270[r_c]	1 C05125[r_c] + 1 C15972[r_c] -> 1 C16255[r_c] + 1 C00068[r_c]
rR07618[r_c]	1 C15973[r_c] + 1 C00003[r_c] <-> 1 C15972[r_c] + 1 C00004[r_c] + 1 C00080[r_c]
rR02569[r_c]	1 C00010[r_c] + 1 C16255[r_c] <-> 1 C00024[r_c] + 1 C15973[r_c]
rR01196[r_c]	2 C00139[r_c] + 1 C00022[r_c] + 1 C00010[r_c] -> 2 C00138[r_c] + 1 C00024[r_c] + 1 C00011[r_c] + 2 C00080[r_c]
rR01061[r_c]	1 C00118[r_c] + 1 C00009[r_c] + 1 C00003[r_c] -> 1 C00236[r_c] + 1 C00004[r_c] + 1 C00080[r_c]
rR01512[r_c]	1 C00008[r_c] + 1 C00236[r_c] <-> 1 C00002[r_c] + 1 C00197[r_c]
rR00755[r_c]	1 C05125[r_c] -> 1 C00084[r_c] + 1 C00068[r_c]
rR00710[r_c]	1 C00084[r_c] + 1 C00003[r_c] + 1 C00001[r_c] <-> 1 C00033[r_c] + 1 C00004[r_c] + 1 C00080[r_c]
rRlabel3reg	1 BeginMiscellaneous[r_c] ->
rR00004[r_c]	1 C00013[r_c] + 1 C00001[r_c] -> 2 C00009[r_c]
rR08539[r_c]	1 C00005[r_c] + 2 C00996[r_c] <-> 2 C00999[r_c] + 1 C00006[r_c]
rR00134[r_c]	1 C00058[r_c] + 1 C00006[r_c] -> 1 C00011[r_c] + 1 C00005[r_c] + 1 C00080[r_c]
rR01195[r_c]	2 C00138[r_c] + 1 C00006[r_c] + 1 C00080[r_c] <-> 2 C00139[r_c] + 1 C00005[r_c]
rRlabel4reg	1 BeginPyrimidineMetabolism[r_c] ->
rR00158[r_c]	1 C00002[r_c] + 1 C00105[r_c] <-> 1 C00008[r_c] + 1 C00015[r_c]
rR00156[r_c]	1 C00002[r_c] + 1 C00015[r_c] -> 1 C00008[r_c] + 1 C00075[r_c]
rRlabel5reg	1 BeginTCACycle[r_im] ->
rR00014[r_im]	1 C00022[r_im] + 1 C00068[r_im] -> 1 C05125[r_im] + 1 C00011[r_im]
rR03270[r_im]	1 C05125[r_im] + 1 C15972[r_im] -> 1 C16255[r_im] + 1 C00068[r_im]
rR02569[r_im]	1 C00010[r_im] + 1 C16255[r_im] -> 1 C00024[r_im] + 1 C15973[r_im]
rR00351[r_im]	1 C00024[r_im] + 1 C00001[r_im] + 1 C00036[r_im] -> 1 C00158[r_im] + 1 C00010[r_im]
rR00352[r_im]	1 C00008[r_im] + 1 C00009[r_im] + 1 C00024[r_im] + 1 C00036[r_im] -> 1 C00002[r_im] + 1 C00158[r_im] + 1 C00010[r_im]
rR01325[r_im]	1 C00158[r_im] -> 1 C00417[r_im] + 1 C00001[r_im]
rR01900[r_im]	1 C00417[r_im] + 1 C00001[r_im] -> C00311[r_im]
rR01899[r_im]	1 C00311[r_im] + 1 C00006[r_im] -> 1 C05379[r_im] + 1 C00005[r_im] + 1 C00080[r_im]
rR00268[r_im]	1 C05379[r_im] -> 1 C00026[r_im] + 1 C00011[r_im]
rR00709[r_im]	1 C00311[r_im] + 1 C00003[r_im] -> 1 C00026[r_im] + 1 C00011[r_im] + 1 C00004[r_im] + 1 C00080[r_im]
rR02570[r_im]	1 C00010[r_im] + 1 C16254[r_im] <-> 1 C00091[r_im] + 1 C15973[r_im]
rR00432[r_im]	1 C00035[r_im] + 1 C00009[r_im] + 1 C00091[r_im] -> 1 C00044[r_im] + 1 C00042[r_im] + 1 C00010[r_im]
rR00330[r_im]	1 C00008[r_im] + 1 C00044[r_im] <-> 1 C00002[r_im] + 1 C00035[r_im]
rR00405[r_im]	1 C00008[r_im] + 1 C00009[r_im] + 1 C00091[r_im] -> 1 C00002[r_im] + 1 C00042[r_im] + 1 C00010[r_im]
rR10343[r_im]	1 C00091[r_im] + 1 C00033[r_im] -> 1 C00024[r_im] + 1 C00042[r_im]
rR01082[r_im]	1 C00122[r_im] + 1 C00001[r_im] -> 1 C00149[r_im]
rR01197[r_im]	2 C00139[r_im] + 1 C00026[r_im] + 1 C00010[r_im] <-> 2 C00138[r_im] + 1 C00091[r_im] + 1 C00011[r_im] + 2 C00080[r_im]
rR03316[r_im]	1 C05381[r_im] + 1 C15972[r_im] -> 1 C16254[r_im] + 1 C00068[r_im]
rR00621[r_im]	1 C00026[r_im] + 1 C00068[r_im] -> 1 C05381[r_im] + 1 C00011[r_im]
rR07618[r_im]	1 C15973[r_im] + 1 C00003[r_im] -> 1 C15972[r_im] + 1 C00004[r_im] + 1 C00080[r_im]
rR01195[r_im]	2 C00138[r_im] + 1 C00006[r_im] + 1 C00080[r_im] <-> 2 C00139[r_im] + 1 C00005[r_im]
rR00342[r_im]	1 C00149[r_im] + 1 C00003[r_im] <-> 1 C00036[r_im] + 1 C00004[r_im] + 1 C00080[r_im]
rR00361[r_im]	1 C00149[r_im] + 1 C00016[r_im] -> 1 C00036[r_im] + 1 C01352[r_im]
rRlabel6reg	1 BeginOxidativePhosphorylation[r_im] ->
rR200[r_im]	1 C00004[r_im] -> 1 C00003[r_im] + 1 C00080[r_im] + 2 C05359[r_im]
rR201[r_im]	1 C00016[r_im] + 2 C05359[r_im] + 2 C00080[r_im] -> 1 C01352[r_im]
rR202[r_im]	2 C00080[r_im] + 1 C01352[r_im] -> 4 C00080[r_om] + 1 C00016[r_im] + 2 C05359[r_im]
rR203[r_im]	0.5 C00007[r_im] + 4 C00080[r_im] + 2 C05359[r_im] -> 1 C00001[r_im] + 2 C00080[r_om]
rR204[r_im]	1 C00009[r_im] + 1 C00008[r_im] + 3 C00080[r_om] -> 3 C00080[r_im] + 1 C00002[r_im] + 1 C00001[r_im]
rR02164[r_im]	1 C00016[r_im] + 1 C00042[r_im] -> 1 C01352[r_im] + 1 C00122[r_im]
rR205[r_im]	2 C00004[r_im] + 10 C00080[r_im] + 0.5 C00007[r_im] -> 2 C00003[r_im] + 10 C00080[r_om] + 1 C00001[r_im] + 2 C05359[r_im]
rRlabel7reg	1 BeginStarchStorage[r_p] ->
rR02421[r_p]	1 C00498[r_p] <-> 1 C00008[r_p] + 1 C00718[r_p]
rR02110[r_p]	2 C00718[r_p] <-> 1 C00369[r_p]
rRlabel8reg	1 BeginTransportSinkExchange[r_c] ->
rR001t	1 C00001[r_e] <- 1 C00001[r_c]
rR002t	1 C00001[r_c] -> 1 C00001[r_p]
rR003t	1 C00009[r_e] -> 1 C00009[r_c]
rR004t	1 C00011[r_e] <- 1 C00011[r_c]
rR005t	1 C00007[r_e] -> 1 C00007[r_c]
rR006t	1 C00002[r_om] + 1 C00008[r_c] -> 1 C00002[r_c] + 1 C00008[r_om]
rR007t	1 C00002[r_im] + 1 C00008[r_om] -> 1 C00002[r_om] + 1 C00008[r_im]
rR008t	1 C00007[r_c] <-> 1 C00007[r_om]
rR009t	1 C00007[r_om] <-> 1 C00007[r_im]
rR010t	1 C00005[r_im] <-> 1 C00005[r_c]
rR011t	1 C00006[r_im] <-> 1 C00006[r_c]
rR012t	1 C00022[r_c] <-> 1 C00022[r_om]
rR013t	1 C00022[r_om] <-> 1 C00022[r_im]
rR014t	1 C00024[r_c] -> 1 C00024[r_im]
rR015t	1 C00001[r_c] <-> 1 C00001[r_om]
rR016t	1 C00001[r_om] <-> 1 C00001[r_im]
rR017t	1 C00009[r_c] <-> 1 C00009[r_om]
rR018t	1 C00009[r_om] <-> 1 C00009[r_im]
rR019t	1 C00033[r_om] <-> 1 C00033[r_c]
rR020t	1 C00033[r_om] <-> 1 C00033[r_im]
rR021t	1 C00089[r_e] -> 1 C00089[r_c]
rR022t	1 C00080[r_e] + 1 C00089[r_c] -> 1 C00080[r_c] + 1 C00089[r_e]
rR023t	1 C00029[r_c] + 1 C00105[r_e] -> 1 C00029[r_e] + 1 C00105[r_c]
rR024t	1 C00010[r_c] <-> 1 C00010[r_om]
rR025t	1 C00010[r_om] <-> 1 C00010[r_im]
rR026t	1 C00004[r_c] <-> 1 C00004[r_om]
rR027t	1 C00004[r_om] <-> 1 C00004[r_im]
rR028t	1 C00003[r_c] <-> 1 C00003[r_om]
rR029t	1 C00003[r_om] <-> 1 C00003[r_im]
rR030t	1 C00080[r_c] <-> 1 C00080[r_e]
rR031t	1 C00011[r_im] <-> 1 C00011[r_om]
rR032t	1 C00011[r_om] <-> 1 C00011[r_c]
rR033t	1 C00498[r_c] + 1 C00008[r_p] <-> 1 C00498[r_p] + 1 C00008[r_c]
rR034si	1 C00369[r_c] ->
rR036si	1 C00760[r_e] ->
rR037ex	1 C00014[r_e] <-
rR038ex	1 C00014[r_e] ->
rR039ex	1 C00001[r_e] ->
rR040ex	1 C00001[r_e] <-
rR041ex	1 C00009[r_e] ->
rR042ex	1 C00009[r_e] <-
rR043ex	1 C00011[r_e] ->
rR044ex	1 C00007[r_e] <-
rR045ex	1 C00059[r_e] ->
rR046ex	1 C00059[r_e] <-
rR047ex	1 C00089[r_e] <->
rR049ex	1 C00080[r_e] <-
rR050ex	1 C00080[r_e] ->
