## Supplemental File 4 for "A Computational Framework to Study the Primary Lifecycle Metabolism of *Arabidopsis thaliana*"

stbiomass_wt	0.059300067 C00089[st_c] + 0.056334363 C00031[st_c] + 0.018712463 C00095[st_c] + 0.009592008 C00369[st_c] + 0.009592008 C00369[st_p] + 5.088029976 C00760[st_e] + 30 C00001[st_c] + 30 C00002[st_c] <-> 1 StemBiomass + 30 C00008[st_c] + 30 C00080[st_c] + 30 C00009[st_c]
stbiomass_loss	0.059300067 C00089[st_c] + 0.056334363 C00031[st_c] + 0.018712463 C00095[st_c] + 0.009592008 C00369[st_c] + 0.009592008 C00369[st_p] + 5.088029976 C00760[st_e] -> 30 C00008[st_c] + 30 C00080[st_c] + 30 C00009[st_c]
stbiomass_main	0.059300067 C00089[st_c] + 0.056334363 C00031[st_c] + 0.018712463 C00095[st_c] + 0.009592008 C00369[st_c] + 0.009592008 C00369[st_p] + 5.088029976 C00760[st_e] -> 30 C00008[st_c] + 30 C00080[st_c] + 30 C00009[st_c]
stbiomass_scen	0.059300067 C00089[st_c] + 0.056334363 C00031[st_c] + 0.018712463 C00095[st_c] + 0.009592008 C00369[st_c] + 0.009592008 C00369[st_p] + 5.088029976 C00760[st_e] -> 30 C00008[st_c] + 30 C00080[st_c] + 30 C00009[st_c]
stATPM	1 C00001[st_c] + 1 C00002[st_c] -> 1 C00080[st_c] + 1 C00008[st_c] + 1 C00009[st_c]
stbiomasssi	1 StemBiomass <->
stRlabel1reg	1 BeginStarchandSucroseMetabolism[st_c] ->
stR01823[st_c]	1 C00089[st_c] -> 1 C00095[st_c] + 1 C00718[st_c]
stR00760[st_c]	1 C00002[st_c] + 1 C00095[st_c] -> 1 C00008[st_c] + 1 C00085[st_c]
stR00771[st_c]	1 C00085[st_c] <-> 1 C00092[st_c]
stR08639[st_c]	1 C00092[st_c] <-> 1 C00103[st_c]
stR00289[st_c]	1 C00075[st_c] + 1 C00103[st_c] -> 1 C00013[st_c] + 1 C00029[st_c]
stR00948[st_c]	1 C00002[st_c] + 1 C00103[st_c] -> 1 C00013[st_c] + 1 C00498[st_c]
stR02421[st_c]	1 C00498[st_c] -> 1 C00008[st_c] + 1 C00718[st_c]
stR02110[st_c]	2 C00718[st_c] -> 1 C00369[st_c]
stR00803[st_c]	1 C00089[st_c] + 1 C00009[st_c] <-> 1 C00095[st_c] + 1 C00103[st_c]
stR02889[st_e]	1 C00029[st_e] -> 1 C00015[st_e] + 1 C00760[st_e]
stR00155[st_e]	1 C00015[st_e] + 1 C00001[st_e] -> 1 C00105[st_e] + 1 C00009[st_e]
stR00801[st_c]	1 C00089[st_c] + 1 C00001[st_c] <-> 1 C00095[st_c] + 1 C00031[st_c]
stRlabel2reg	1 BeginGlycolysisGluconeogenesis[st_c] ->
stR00959[st_c]	1 C00103[st_c] <-> 1 C00668[st_c]
stR02740[st_c]	1 C00668[st_c] <-> 1 C05345[st_c]
stR04779[st_c]	1 C00002[st_c] + 1 C05345[st_c] -> 1 C00008[st_c] + 1 C05378[st_c]
stR01070[st_c]	1 C05378[st_c] <-> 1 C00111[st_c] + 1 C00118[st_c]
stR01015[st_c]	1 C00111[st_c] <-> 1 C00118[st_c]
stR01058[st_c]	1 C00118[st_c] + 1 C00006[st_c] + 1 C00001[st_c] -> 1 C00197[st_c] + 1 C00005[st_c] + 1 C00080[st_c]
stR01518[st_c]	1 C00197[st_c] <-> 1 C00631[st_c]
stR00658[st_c]	1 C00631[st_c] <-> 1 C00001[st_c] + 1 C00074[st_c]
stR00200[st_c]	1 C00008[st_c] + 1 C00074[st_c] -> 1 C00002[st_c] + 1 C00022[st_c]
stR00014[st_c]	1 C00022[st_c] + 1 C00068[st_c] -> 1 C05125[st_c] + 1 C00011[st_c]
stR03270[st_c]	1 C05125[st_c] + 1 C15972[st_c] -> 1 C16255[st_c] + 1 C00068[st_c]
stR07618[st_c]	1 C15973[st_c] + 1 C00003[st_c] <-> 1 C15972[st_c] + 1 C00004[st_c] + 1 C00080[st_c]
stR02569[st_c]	1 C00010[st_c] + 1 C16255[st_c] <-> 1 C00024[st_c] + 1 C15973[st_c]
stR01196[st_c]	2 C00139[st_c] + 1 C00022[st_c] + 1 C00010[st_c] -> 2 C00138[st_c] + 1 C00024[st_c] + 1 C00011[st_c] + 2 C00080[st_c]
stR01061[st_c]	1 C00118[st_c] + 1 C00009[st_c] + 1 C00003[st_c] -> 1 C00236[st_c] + 1 C00004[st_c] + 1 C00080[st_c]
stR01512[st_c]	1 C00008[st_c] + 1 C00236[st_c] <-> 1 C00002[st_c] + 1 C00197[st_c]
stR00755[st_c]	1 C05125[st_c] -> 1 C00084[st_c] + 1 C00068[st_c]
stR00710[st_c]	1 C00084[st_c] + 1 C00003[st_c] + 1 C00001[st_c] <-> 1 C00033[st_c] + 1 C00004[st_c] + 1 C00080[st_c]
stRlabel3reg	1 BeginMiscellaneous[st_c] ->
stR00004[st_c]	1 C00013[st_c] + 1 C00001[st_c] -> 2 C00009[st_c]
stR08539[st_c]	1 C00005[st_c] + 2 C00996[st_c] <-> 2 C00999[st_c] + 1 C00006[st_c]
stR00134[st_c]	1 C00058[st_c] + 1 C00006[st_c] -> 1 C00011[st_c] + 1 C00005[st_c] + 1 C00080[st_c]
stR01195[st_c]	2 C00138[st_c] + 1 C00006[st_c] + 1 C00080[st_c] <-> 2 C00139[st_c] + 1 C00005[st_c]
stRlabel4reg	1 BeginPyrimidineMetabolism[st_c] ->
stR00158[st_c]	1 C00002[st_c] + 1 C00105[st_c] <-> 1 C00008[st_c] + 1 C00015[st_c]
stR00156[st_c]	1 C00002[st_c] + 1 C00015[st_c] -> 1 C00008[st_c] + 1 C00075[st_c]
stRlabel5reg	1 BeginTCACycle[st_im] ->
stR00014[st_im]	1 C00022[st_im] + 1 C00068[st_im] -> 1 C05125[st_im] + 1 C00011[st_im]
stR03270[st_im]	1 C05125[st_im] + 1 C15972[st_im] -> 1 C16255[st_im] + 1 C00068[st_im]
stR02569[st_im]	1 C00010[st_im] + 1 C16255[st_im] -> 1 C00024[st_im] + 1 C15973[st_im]
stR00351[st_im]	1 C00024[st_im] + 1 C00001[st_im] + 1 C00036[st_im] -> 1 C00158[st_im] + 1 C00010[st_im]
stR00352[st_im]	1 C00008[st_im] + 1 C00009[st_im] + 1 C00024[st_im] + 1 C00036[st_im] -> 1 C00002[st_im] + 1 C00158[st_im] + 1 C00010[st_im]
stR01325[st_im]	1 C00158[st_im] -> 1 C00417[st_im] + 1 C00001[st_im]
stR01900[st_im]	1 C00417[st_im] + 1 C00001[st_im] -> C00311[st_im]
stR01899[st_im]	1 C00311[st_im] + 1 C00006[st_im] -> 1 C05379[st_im] + 1 C00005[st_im] + 1 C00080[st_im]
stR00268[st_im]	1 C05379[st_im] -> 1 C00026[st_im] + 1 C00011[st_im]
stR00709[st_im]	1 C00311[st_im] + 1 C00003[st_im] -> 1 C00026[st_im] + 1 C00011[st_im] + 1 C00004[st_im] + 1 C00080[st_im]
stR02570[st_im]	1 C00010[st_im] + 1 C16254[st_im] <-> 1 C00091[st_im] + 1 C15973[st_im]
stR00432[st_im]	1 C00035[st_im] + 1 C00009[st_im] + 1 C00091[st_im] -> 1 C00044[st_im] + 1 C00042[st_im] + 1 C00010[st_im]
stR00330[st_im]	1 C00008[st_im] + 1 C00044[st_im] <-> 1 C00002[st_im] + 1 C00035[st_im]
stR00405[st_im]	1 C00008[st_im] + 1 C00009[st_im] + 1 C00091[st_im] -> 1 C00002[st_im] + 1 C00042[st_im] + 1 C00010[st_im]
stR10343[st_im]	1 C00091[st_im] + 1 C00033[st_im] -> 1 C00024[st_im] + 1 C00042[st_im]
stR01082[st_im]	1 C00122[st_im] + 1 C00001[st_im] -> 1 C00149[st_im]
stR01197[st_im]	2 C00139[st_im] + 1 C00026[st_im] + 1 C00010[st_im] <-> 2 C00138[st_im] + 1 C00091[st_im] + 1 C00011[st_im] + 2 C00080[st_im]
stR03316[st_im]	1 C05381[st_im] + 1 C15972[st_im] -> 1 C16254[st_im] + 1 C00068[st_im]
stR00621[st_im]	1 C00026[st_im] + 1 C00068[st_im] -> 1 C05381[st_im] + 1 C00011[st_im]
stR07618[st_im]	1 C15973[st_im] + 1 C00003[st_im] -> 1 C15972[st_im] + 1 C00004[st_im] + 1 C00080[st_im]
stR01195[st_im]	2 C00138[st_im] + 1 C00006[st_im] + 1 C00080[st_im] <-> 2 C00139[st_im] + 1 C00005[st_im]
stR00342[st_im]	1 C00149[st_im] + 1 C00003[st_im] <-> 1 C00036[st_im] + 1 C00004[st_im] + 1 C00080[st_im]
stR00361[st_im]	1 C00149[st_im] + 1 C00016[st_im] -> 1 C00036[st_im] + 1 C01352[st_im]
stRlabel6reg	1 BeginOxidativePhosphorylation[st_im] ->
stR200[st_im]	1 C00004[st_im] -> 1 C00003[st_im] + 1 C00080[st_im] + 2 C05359[st_im]
stR201[st_im]	1 C00016[st_im] + 2 C05359[st_im] + 2 C00080[st_im] -> 1 C01352[st_im]
stR202[st_im]	2 C00080[st_im] + 1 C01352[st_im] -> 4 C00080[st_om] + 1 C00016[st_im] + 2 C05359[st_im]
stR203[st_im]	0.5 C00007[st_im] + 4 C00080[st_im] + 2 C05359[st_im] -> 1 C00001[st_im] + 2 C00080[st_om]
stR204[st_im]	1 C00009[st_im] + 1 C00008[st_im] + 3 C00080[st_om] -> 3 C00080[st_im] + 1 C00002[st_im] + 1 C00001[st_im]
stR02164[st_im]	1 C00016[st_im] + 1 C00042[st_im] -> 1 C01352[st_im] + 1 C00122[st_im]
stR205[st_im]	2 C00004[st_im] + 10 C00080[st_im] + 0.5 C00007[st_im] -> 2 C00003[st_im] + 10 C00080[st_om] + 1 C00001[st_im] + 2 C05359[st_im]
stRlabel7reg	1 BeginStarchStorage[st_p] ->
stR02421[st_p]	1 C00498[st_p] <-> 1 C00008[st_p] + 1 C00718[st_p]
stR02110[st_p]	2 C00718[st_p] <-> 1 C00369[st_p]
stRlabel8reg	1 BeginTransportSinkExchange[st_c] ->
stR001t	1 C00001[st_e] <- 1 C00001[st_c]
stR002t	1 C00001[st_c] -> 1 C00001[st_p]
stR003t	1 C00009[st_e] -> 1 C00009[st_c]
stR004t	1 C00011[st_e] <- 1 C00011[st_c]
stR005t	1 C00007[st_e] -> 1 C00007[st_c]
stR006t	1 C00002[st_om] + 1 C00008[st_c] -> 1 C00002[st_c] + 1 C00008[st_om]
stR007t	1 C00002[st_im] + 1 C00008[st_om] -> 1 C00002[st_om] + 1 C00008[st_im]
stR008t	1 C00007[st_c] <-> 1 C00007[st_om]
stR009t	1 C00007[st_om] <-> 1 C00007[st_im]
stR010t	1 C00005[st_im] <-> 1 C00005[st_c]
stR011t	1 C00006[st_im] <-> 1 C00006[st_c]
stR012t	1 C00022[st_c] <-> 1 C00022[st_om]
stR013t	1 C00022[st_om] <-> 1 C00022[st_im]
stR014t	1 C00024[st_c] -> 1 C00024[st_im]
stR015t	1 C00001[st_c] <-> 1 C00001[st_om]
stR016t	1 C00001[st_om] <-> 1 C00001[st_im]
stR017t	1 C00009[st_c] <-> 1 C00009[st_om]
stR018t	1 C00009[st_om] <-> 1 C00009[st_im]
stR019t	1 C00033[st_om] <-> 1 C00033[st_c]
stR020t	1 C00033[st_om] <-> 1 C00033[st_im]
stR021t	1 C00089[st_e] -> 1 C00089[st_c]
stR022t	1 C00080[st_e] + 1 C00089[st_c] -> 1 C00080[st_c] + 1 C00089[st_e]
stR023t	1 C00029[st_c] + 1 C00105[st_e] -> 1 C00029[st_e] + 1 C00105[st_c]
stR024t	1 C00010[st_c] <-> 1 C00010[st_om]
stR025t	1 C00010[st_om] <-> 1 C00010[st_im]
stR026t	1 C00004[st_c] <-> 1 C00004[st_om]
stR027t	1 C00004[st_om] <-> 1 C00004[st_im]
stR028t	1 C00003[st_c] <-> 1 C00003[st_om]
stR029t	1 C00003[st_om] <-> 1 C00003[st_im]
stR030t	1 C00080[st_c] <-> 1 C00080[st_e]
stR031t	1 C00011[st_im] <-> 1 C00011[st_om]
stR032t	1 C00011[st_om] <-> 1 C00011[st_c]
stR033t	1 C00498[st_c] + 1 C00008[st_p] <-> 1 C00498[st_p] + 1 C00008[st_c]
stR034si	1 C00369[st_c] ->
stR036si	1 C00760[st_e] ->
stR037si	1 C00089[st_e] <->
stR038ex	1 C00064[st_e] ->
stR039ex	1 C00064[st_e] <-
stR040ex	1 C00062[st_e] ->
stR041ex	1 C00062[st_e] <-
stR042ex	1 C00097[st_e] ->
stR043ex	1 C00097[st_e] <-
stR044ex	1 C00047[st_e] ->
stR045ex	1 C00047[st_e] <-
stR046ex	1 C00073[st_e] ->
stR047ex	1 C00073[st_e] <-
stR048ex	1 C00148[st_e] ->
stR049ex	1 C00148[st_e] <-
stR050ex	1 C00078[st_e] ->
stR051ex	1 C00078[st_e] <-
stR052ex	1 C00041[st_e] ->
stR053ex	1 C00041[st_e] <-
stR054ex	1 C00089[st_e] <-
stR055ex	1 C00089[st_e] ->
stR057ex	1 C00059[st_e] ->
stR058ex	1 C00059[st_e] <-
stR059ex	1 C00007[st_e] <-
stR060ex	1 C00014[st_e] <-
stR061ex	1 C00014[st_e] ->
stR062ex	1 C00001[st_e] ->
stR063ex	1 C00001[st_e] <-
stR064ex	1 C00009[st_e] ->
stR065ex	1 C00009[st_e] <-
stR066ex	1 C00011[st_e] ->
stR067ex	1 C00080[st_e] <-
stR068ex	1 C00080[st_e] ->
stR069ex	1 C00049[st_e] <-
stR070ex	1 C00049[st_e] ->
stR071ex	1 C00188[st_e] <-
stR072ex	1 C00188[st_e] ->
stR073ex	1 C00065[st_e] <-
stR074ex	1 C00065[st_e] ->
stR075ex	1 C00025[st_e] <-
stR076ex	1 C00025[st_e] ->
stR077ex	1 C00037[st_e] <-
stR078ex	1 C00037[st_e] ->
stR079ex	1 C00183[st_e] <-
stR080ex	1 C00183[st_e] ->
