## Supplemental File 19 for "A Computational Framework to Study the Primary Lifecycle Metabolism of *Arabidopsis thaliana*"

map00010
map00020
map00030
map00040
map00051
map00052
map00053
map00061
map00062
map00071
map00072
map00073
map00100
map00120
map00121
map00130
map00140
map00150
map00190
map00195
map00196
map00230
map00231
map00232
map00240
map00250
map00253
map00254
map00260
map00270
map00271
map00280
map00281
map00290
map00300
map00310
map00311
map00330
map00331
map00340
map00350
map00351
map00360
map00361
map00362
map00363
map00364
map00365
map00380
map00400
map00401
map00402
map00403
map00410
map00430
map00440
map00450
map00460
map00471
map00472
map00473
map00480
map00500
map00510
map00511
map00512
map00513
map00514
map00520
map00521
map00522
map00523
map00524
